# The Ancient Origin and Dynamic Diversification of the Fungal Poly(ADP)-ribose Polymerase Protein Family

**DOI:** 10.64898/2026.07.25.740670

**Authors:** Shira Milo, Cecelia N. Murphy, Madison Newman, Daniel Norment, Houlin Yu, Shay Covo, Li-Jun Ma

## Abstract

Poly(ADP-ribose) polymerases (PARPs) catalyze ADP-ribosylation, a conserved post-translational modification involved in DNA repair, transcriptional regulation, and chromatin remodeling. Although extensively studied in animals, the evolution and diversification of PARPs across the fungal kingdom remain largely unexplored. Here, we present the first kingdom-wide comparative genomic analysis of PARP proteins across 534 fungal species spanning eight phyla. We identified two primary conserved fungal PARP protein types corresponding to human PARP1 and PARP6. Both exhibit highly dynamic evolutionary histories characterized by frequent independent gain and loss events. Ancestral state reconstruction supports the presence of PARP1 in the last common ancestor of fungi, whereas the PARP6-like family has undergone repeated lineage-specific gains and losses. Fungal PARP6-like proteins retain a compact PARP catalytic domain fused to a C-terminal E2 ubiquitin-conjugating domain, whereas the PARP1 family displays extensive structural diversification through domain shuffling and lineage-specific fusions associated with DNA metabolism, chromatin remodeling, and signal transduction. Reconstruction of ancestral catalytic motifs across fungi and other eukaryotes revealed convergent evolution of a non-canonical H-Y-Y catalytic triad, with multiple motif variants co-occurring within individual proteins, suggesting functional diversification. In the *Fusarium oxysporum* species complex, we identified a lineage-specific expansion of the PARP family, driven exclusively by accessory chromosomes. Genomes with expanded PARP1 repertoires exhibited elevated basal PARylation, increased resistance to DNA-damaging agents that induce single strand breaks, and DNA damage-induced expression of accessory *Parp* genes. These findings reveal fungal PARPs as evolutionarily dynamic proteins that likely contribute to genome stability, adaptation, and pathogenicity.
