## Supplemental Table 1 for "The Ancient Origin and Dynamic Diversification of the Fungal Poly(ADP)-ribose Polymerase Protein Family"

### Sheet: Fungal_sp
Final_assembly	Organism	Phylum	Class
GCA_003545705.1	Acidomyces richmondensis	Ascomycota	Dothideomycetes
GCA_001696825.1	Alternaria alternata	Ascomycota	Dothideomycetes
GCA_001630375.1	Ascochyta rabiei	Ascomycota	Dothideomycetes
GCA_000721765.1	Aureobasidium namibiae CBS 147.97	Ascomycota	Dothideomycetes
GCA_003336255.1	Aureobasidium pullulans	Ascomycota	Dothideomycetes
GCA_000721755.1	Aureobasidium subglaciale EXF-2481	Ascomycota	Dothideomycetes
GCA_000338955.1	Baudoinia panamericana UAMH 10762	Ascomycota	Dothideomycetes
GCA_001675385.1	Bipolaris oryzae	Ascomycota	Dothideomycetes
GCA_000338995.1	Bipolaris sorokiniana ND90Pr	Ascomycota	Dothideomycetes
GCA_000527765.1	Bipolaris victoriae FI3	Ascomycota	Dothideomycetes
GCA_000523435.1	Bipolaris zeicola 26-R-13	Ascomycota	Dothideomycetes
GCA_001692895.1	Cenococcum geophilum 1.58	Ascomycota	Dothideomycetes
GCA_002105025.1	Clohesyomyces aquaticus	Ascomycota	Dothideomycetes
GCA_000281105.1	Coniosporium apollinis CBS 100218	Ascomycota	Dothideomycetes
GCA_001883845.1	Diplodia corticola	Ascomycota	Dothideomycetes
GCA_001975905.1	Diplodia seriata	Ascomycota	Dothideomycetes
GCA_002236465.1	Dothistroma septosporum	Ascomycota	Dothideomycetes
GCA_002116315.1	Epicoccum nigrum	Ascomycota	Dothideomycetes
GCA_000359705.1	Exserohilum turcica Et28A	Ascomycota	Dothideomycetes
GCA_001692915.1	Glonium stellatum	Ascomycota	Dothideomycetes
GCA_001692735.1	Lepidopterella palustris CBS 459.81	Ascomycota	Dothideomycetes
GCA_001692735.1	Lepidopterella maculans JN3	Ascomycota	Dothideomycetes
GCA_001307885.1	Macrophomina phaseolina	Ascomycota	Dothideomycetes
GCA_001578235.1	Mycosphaerella eumusae	Ascomycota	Dothideomycetes
GCA_000385595.1	Neofusicoccum parvum UCRNP2	Ascomycota	Dothideomycetes
GCA_001642045.1	Paraphaeosphaeria sporulosa	Ascomycota	Dothideomycetes
GCA_000146915.2	Parastagonospora nodorum SN15	Ascomycota	Dothideomycetes
GCA_001592805.1	Peltaster fructicola	Ascomycota	Dothideomycetes
GCA_003073855.1	Periconia macrospinosa	Ascomycota	Dothideomycetes
GCA_000340215.1	Pseudocercospora fijiensis CIRAD86	Ascomycota	Dothideomycetes
GCA_001578225.1	Pseudocercospora musae	Ascomycota	Dothideomycetes
GCA_001644535.1	Pyrenochaeta sp. DS3sAY3a	Ascomycota	Dothideomycetes
GCA_000465215.1	Pyrenophora seminiperda CCB06	Ascomycota	Dothideomycetes
GCA_900232045.1	Pyrenophora teres f. teres	Ascomycota	Dothideomycetes
GCA_003231325.1	Pyrenophora tritici-repentis	Ascomycota	Dothideomycetes
GCA_002077045.2	Rachicladosporium sp. CCFEE 5018	Ascomycota	Dothideomycetes
GCA_900074925.1	Ramularia collo-cygni	Ascomycota	Dothideomycetes
GCA_002895985.1	Sphaceloma murrayae	Ascomycota	Dothideomycetes
GCA_000320565.2	Sphaerulina musiva SO2202	Ascomycota	Dothideomycetes
GCA_001644525.1	Stagonospora sp. SRC1lsM3a	Ascomycota	Dothideomycetes
GCA_003268315.1	Stemphylium lycopersici	Ascomycota	Dothideomycetes
GCA_002022785.1	Trichoderma guizhouense	Ascomycota	Dothideomycetes
GCA_000836295.1	Verruconis gallopava	Ascomycota	Dothideomycetes
GCA_000983655.1	Zymoseptoria brevis	Ascomycota	Dothideomycetes
GCA_002937415.1	Zymoseptoria tritici STIR04_A26b	Ascomycota	Dothideomycetes
GCA_001636715.1	Ascosphaera apis ARSEF 7405	Ascomycota	Eurotiomycetes
GCA_001890905.1	Aspergillus aculeatus ATCC 16872	Ascomycota	Eurotiomycetes
GCA_001792695.1	Aspergillus bombycis	Ascomycota	Eurotiomycetes
GCA_001889945.1	Aspergillus brasiliensis CBS 101740	Ascomycota	Eurotiomycetes
GCA_001511075.1	Aspergillus calidoustus	Ascomycota	Eurotiomycetes
GCA_000002715.1	Aspergillus clavatus NRRL 1	Ascomycota	Eurotiomycetes
GCA_001717485.1	Aspergillus cristatus	Ascomycota	Eurotiomycetes
GCA_000149645.2	Aspergillus fischeri NRRL 181	Ascomycota	Eurotiomycetes
GCA_002864195.1	Aspergillus flavus	Ascomycota	Eurotiomycetes
GCA_000002655.1	Aspergillus fumigatus Af293	Ascomycota	Eurotiomycetes
GCA_001890805.1	Aspergillus glaucus CBS 516.65	Ascomycota	Eurotiomycetes
GCA_000239835.2	Aspergillus kawachii IFO 4308	Ascomycota	Eurotiomycetes
GCA_001445615.1	Aspergillus lentulus	Ascomycota	Eurotiomycetes
GCA_001890685.1	Aspergillus luchuensis CBS 106.47	Ascomycota	Eurotiomycetes
GCA_000011425.1	Aspergillus nidulans FGSC A4	Ascomycota	Eurotiomycetes
GCA_003344705.1	Aspergillus niger ATCC 13496	Ascomycota	Eurotiomycetes
GCA_001204775.1	Aspergillus nomius NRRL 13137	Ascomycota	Eurotiomycetes
GCA_002846915.2	Aspergillus ochraceoroseus IBT 24754	Ascomycota	Eurotiomycetes
GCA_002894705.1	Aspergillus oryzae	Ascomycota	Eurotiomycetes
GCA_001576805.1	Aspergillus parasiticus	Ascomycota	Eurotiomycetes
GCA_000986645.1	Aspergillus rambellii	Ascomycota	Eurotiomycetes
GCA_000600275.1	Aspergillus ruber CBS 135680	Ascomycota	Eurotiomycetes
GCA_001890705.1	Aspergillus sydowii CBS 593.65	Ascomycota	Eurotiomycetes
GCA_002930435.1	Aspergillus terreus	Ascomycota	Eurotiomycetes
GCA_900163765.1	Aspergillus tubingensis	Ascomycota	Eurotiomycetes
GCA_002234975.1	Aspergillus turcosus	Ascomycota	Eurotiomycetes
GCA_001078395.1	Aspergillus udagawae	Ascomycota	Eurotiomycetes
GCA_001890725.1	Aspergillus wentii DTO 134E9	Ascomycota	Eurotiomycetes
GCA_000301155.1	Blastomyces dermatitidis ATCC 18187	Ascomycota	Eurotiomycetes
GCA_000003855.2	Blastomyces gilchristii SLH14081	Ascomycota	Eurotiomycetes
GCA_003417775.1	Blastomyces percursus	Ascomycota	Eurotiomycetes
GCA_000497085.1	Byssochlamys spectabilis No. 5	Ascomycota	Eurotiomycetes
GCA_000585585.1	Capronia coronata CBS 617.96	Ascomycota	Eurotiomycetes
GCA_000585565.1	Capronia epimyces CBS 606.96	Ascomycota	Eurotiomycetes
GCA_900092765.1	Cladophialophora bantiana	Ascomycota	Eurotiomycetes
GCA_001700775.1	Cladophialophora carrionii	Ascomycota	Eurotiomycetes
GCA_000835495.1	Cladophialophora immunda	Ascomycota	Eurotiomycetes
GCA_000585535.1	Cladophialophora psammophila CBS 110553	Ascomycota	Eurotiomycetes
GCA_000585515.1	Cladophialophora yegresii CBS 114405	Ascomycota	Eurotiomycetes
GCA_000149335.2	Coccidioides immitis RS	Ascomycota	Eurotiomycetes
GCA_000149335.2	Coccidioides immitis RS	Ascomycota	Eurotiomycetes
GCA_000365145.2	Cyphellophora europaea CBS 101466	Ascomycota	Eurotiomycetes
GCA_002240705.1	Elaphomyces granulatus	Ascomycota	Eurotiomycetes
GCA_001883825.1	Emergomyces pasteurianus Ep9510	Ascomycota	Eurotiomycetes
GCA_002572855.1	Emmonsia crescens	Ascomycota	Eurotiomycetes
GCA_001660665.1	Emmonsia sp. CAC-2015a	Ascomycota	Eurotiomycetes
GCA_002572855.1	Emmonsia crescens	Ascomycota	Eurotiomycetes
GCA_000611755.1	Endocarpon pusillum	Ascomycota	Eurotiomycetes
GCA_000709125.1	Exophiala aquamarina CBS 119918	Ascomycota	Eurotiomycetes
GCA_000836275.1	Exophiala mesophila	Ascomycota	Eurotiomycetes
GCA_000835515.1	Exophiala oligosperma	Ascomycota	Eurotiomycetes
GCA_000835395.1	Exophiala sideris	Ascomycota	Eurotiomycetes
GCA_000836115.1	Exophiala spinifera	Ascomycota	Eurotiomycetes
GCA_000835505.1	Exophiala xenobiotica	Ascomycota	Eurotiomycetes
GCA_001651985.1	Fonsecaea erecta	Ascomycota	Eurotiomycetes
GCA_001642475.1	Fonsecaea monophora	Ascomycota	Eurotiomycetes
GCA_001646985.1	Fonsecaea multimorphosa	Ascomycota	Eurotiomycetes
GCA_001646965.1	Fonsecaea nubica	Ascomycota	Eurotiomycetes
GCA_000835455.1	Fonsecaea pedrosoi CBS 271.37	Ascomycota	Eurotiomycetes
GCA_002573585.1	Helicocarpus griseus UAMH5409	Ascomycota	Eurotiomycetes
GCA_000313325.1	Histoplasma capsulatum var. capsulatum Tmu	Ascomycota	Eurotiomycetes
GCA_000151145.1	Microsporum canis CBS 113480	Ascomycota	Eurotiomycetes
GCA_000150975.2	Nannizzia gypsea CBS 118893	Ascomycota	Eurotiomycetes
GCA_001713645.1	Paracoccidioides brasiliensis	Ascomycota	Eurotiomycetes
GCA_000150705.2	Paracoccidioides lutzii Pb01	Ascomycota	Eurotiomycetes
GCA_001890105.1	Penicilliopsis zonata CBS 506.65	Ascomycota	Eurotiomycetes
GCA_002072345.1	Penicillium antarcticum	Ascomycota	Eurotiomycetes
GCA_001773325.1	Penicillium arizonense	Ascomycota	Eurotiomycetes
GCA_002016555.1	Penicillium brasilianum	Ascomycota	Eurotiomycetes
GCA_000513335.1	Penicillium camemberti FM 013	Ascomycota	Eurotiomycetes
GCA_002080375.1	Penicillium chrysogenum	Ascomycota	Eurotiomycetes
GCA_002072405.1	Penicillium coprophilum	Ascomycota	Eurotiomycetes
GCA_002072245.1	Penicillium decumbens	Ascomycota	Eurotiomycetes
GCA_001307865.1	Penicillium digitatum PDC 102	Ascomycota	Eurotiomycetes
GCA_002072455.1	Penicillium expansum YT02	Ascomycota	Eurotiomycetes
GCA_002072365.1	Penicillium flavigenum	Ascomycota	Eurotiomycetes
GCA_001513925.1	Penicillium freii	Ascomycota	Eurotiomycetes
GCA_001735785.1	Penicillium griseofulvum	Ascomycota	Eurotiomycetes
GCA_002116305.1	Penicillium italicum	Ascomycota	Eurotiomycetes
GCA_002072425.1	Penicillium nalgiovense	Ascomycota	Eurotiomycetes
GCA_001278595.1	Penicillium nordicum	Ascomycota	Eurotiomycetes
GCA_001723175.2	Penicillium oxalicum	Ascomycota	Eurotiomycetes
GCA_003344595.1	Penicillium polonicum	Ascomycota	Eurotiomycetes
GCA_001939915.1	Penicillium roqueforti	Ascomycota	Eurotiomycetes
GCA_000226395.1	Penicillium rubens Wisconsin 54-1255	Ascomycota	Eurotiomycetes
GCA_002072235.1	Penicillium solitum	Ascomycota	Eurotiomycetes
GCA_002072375.1	Penicillium steckii	Ascomycota	Eurotiomycetes
GCA_001908125.1	Penicillium subrubescens	Ascomycota	Eurotiomycetes
GCA_002072255.1	Penicillium vulpinum	Ascomycota	Eurotiomycetes
GCA_001006345.1	Phaeomoniella chlamydospora	Ascomycota	Eurotiomycetes
GCA_000835435.1	Phialophora americana	Ascomycota	Eurotiomycetes
GCA_001299255.1	Phialophora attae	Ascomycota	Eurotiomycetes
GCA_000968595.1	Rasamsonia emersonii CBS 393.64	Ascomycota	Eurotiomycetes
GCA_001723215.1	Rhinocladiella mackenziei	Ascomycota	Eurotiomycetes
GCA_001896365.1	Talaromyces amestolkiae	Ascomycota	Eurotiomycetes
GCA_001907595.1	Talaromyces atroroseus	Ascomycota	Eurotiomycetes
GCA_000829775.1	Talaromyces cellulolyticus	Ascomycota	Eurotiomycetes
GCA_000985935.1	Talaromyces islandicus	Ascomycota	Eurotiomycetes
GCA_000750115.1	Talaromyces marneffei PM1	Ascomycota	Eurotiomycetes
GCA_000003125.1	Talaromyces stipitatus ATCC 10500	Ascomycota	Eurotiomycetes
GCA_001305275.1	Talaromyces verruculosus	Ascomycota	Eurotiomycetes
GCA_001858085.1	Trichophyton benhamiae CBS 112371	Ascomycota	Eurotiomycetes
GCA_000151175.1	Trichophyton equinum CBS 127.97	Ascomycota	Eurotiomycetes
GCA_900162065.1	Trichophyton interdigitale	Ascomycota	Eurotiomycetes
GCA_001651445.1	Trichophyton rubrum	Ascomycota	Eurotiomycetes
GCA_000616865.1	Trichophyton soudanense CBS 452.61	Ascomycota	Eurotiomycetes
GCA_000151455.1	Trichophyton tonsurans CBS 112818	Ascomycota	Eurotiomycetes
GCA_000151505.1	Trichophyton verrucosum HKI 0517	Ascomycota	Eurotiomycetes
GCA_001651435.1	Trichophyton violaceum	Ascomycota	Eurotiomycetes
GCA_000003515.2	Uncinocarpus reesii 1704	Ascomycota	Eurotiomycetes
GCA_003019875.1	Amorphotheca resinae ATCC 22711	Ascomycota	Leotiomycetes
GCA_900239735.1	Blumeria graminis f. sp. hordei DH14	Ascomycota	Leotiomycetes
GCA_000143535.4	Botrytis cinerea B05.10	Ascomycota	Leotiomycetes
GCA_003073865.1	Cadophora sp. DSE1049	Ascomycota	Leotiomycetes
GCA_002276475.2	Chlorociboria aeruginascens	Ascomycota	Leotiomycetes
GCA_003369635.1	Coleophoma crateriformis	Ascomycota	Leotiomycetes
GCA_003369665.1	Coleophoma cylindrospora	Ascomycota	Leotiomycetes
GCA_000798715.1	Erysiphe necator	Ascomycota	Leotiomycetes
GCA_000409485.1	Glarea lozoyensis ATCC 20868	Ascomycota	Leotiomycetes
GCA_000298775.1	Marssonina brunnea f. sp. 'multigermtubi' MB_m1	Ascomycota	Leotiomycetes
GCA_002204255.1	Marssonina coronariae	Ascomycota	Leotiomycetes
GCA_002865655.1	Meliniomyces variabilis F	Ascomycota	Leotiomycetes
GCA_000827325.1	Oidiodendron maius Zn	Ascomycota	Leotiomycetes
GCA_002865625.1	Pezoloma ericae	Ascomycota	Leotiomycetes
GCA_001500285.1	Phialocephala scopiformis	Ascomycota	Leotiomycetes
GCA_900073065.1	Phialocephala subalpina	Ascomycota	Leotiomycetes
GCA_001641265.1	Pseudogymnoascus destructans	Ascomycota	Leotiomycetes
GCA_001662645.1	Pseudogymnoascus sp. 03VT05	Ascomycota	Leotiomycetes
GCA_001662655.1	Pseudogymnoascus verrucosus	Ascomycota	Leotiomycetes
GCA_900074905.1	Rhynchosporium agropyri	Ascomycota	Leotiomycetes
GCA_900074885.1	Rhynchosporium commune	Ascomycota	Leotiomycetes
GCA_900074895.1	Rhynchosporium secalis	Ascomycota	Leotiomycetes
GCA_000503235.1	Sclerotinia borealis F-4128	Ascomycota	Leotiomycetes
GCA_001857865.1	Sclerotinia sclerotiorum 1980 UF-70	Ascomycota	Leotiomycetes
GCA_001929475.1	Neolecta irregularis DAH-3	Ascomycota	Neolectomycetes
GCA_000441935.1	Dactylellina haptotyla CBS 200.50	Ascomycota	Orbiliomycetes
GCA_000525045.1	Drechslerella stenobrocha 248	Ascomycota	Orbiliomycetes
GCA_003182015.1	Tuber magnatum	Ascomycota	Pezizomycetes
GCA_000151645.1	Tuber melanosporum	Ascomycota	Pezizomycetes
GCA_001477545.1	Pneumocystis carinii B80	Ascomycota	Pneumocystidomycetes
GCA_001477535.1	Pneumocystis jirovecii RU7	Ascomycota	Pneumocystidomycetes
GCA_000349005.2	Pneumocystis murina B123	Ascomycota	Pneumocystidomycetes
GCA_001661345.1	Ascoidea rubescens DSM 1968	Ascomycota	Saccharomycetes
GCA_001661335.1	Babjeviella inositovora NRRL Y-12698	Ascomycota	Saccharomycetes
GCA_000259595.1	Brettanomyces bruxellensis AWRI1499	Ascomycota	Saccharomycetes
GCA_000773845.1	Candida albicans 12C (budding yeasts)	Ascomycota	Saccharomycetes
GCA_001661425.1	Candida arabinofermentans NRRL YB-2248	Ascomycota	Saccharomycetes
GCA_001189475.1	Candida auris	Ascomycota	Saccharomycetes
GCA_002008025.1	Candida boidinii	Ascomycota	Saccharomycetes
GCA_000026945.1	Candida dubliniensis CD36	Ascomycota	Saccharomycetes
GCA_002219195.1	Candida glabrata	Ascomycota	Saccharomycetes
GCA_900106125.1	Candida intermedia	Ascomycota	Saccharomycetes
GCA_000315875.1	Candida orthopsilosis Co 90-125 (budding yeasts)	Ascomycota	Saccharomycetes
GCA_000182765.2	Candida parapsilosis	Ascomycota	Saccharomycetes
GCA_000006335.2	Candida tropicalis MYA-3404 (budding yeasts)	Ascomycota	Saccharomycetes
GCA_001983305.1	Cyberlindnera fabianii	Ascomycota	Saccharomycetes
GCA_001661405.1	Cyberlindnera jadinii NRRL Y-1542	Ascomycota	Saccharomycetes
GCA_001447935.1	Debaryomyces fabryi	Ascomycota	Saccharomycetes
GCA_000006445.2	Debaryomyces hansenii CBS767	Ascomycota	Saccharomycetes
GCA_000235365.1	Eremothecium cymbalariae DBVPG#7215	Ascomycota	Saccharomycetes
GCA_000091025.4	Eremothecium gossypii ATCC 10895	Ascomycota	Saccharomycetes
GCA_001548555.1	Eremothecium sinecaudum	Ascomycota	Saccharomycetes
GCA_013365045.1	Geotrichum candidum (budding yeasts)	Ascomycota	Saccharomycetes
GCA_001747045.1	Hanseniaspora osmophila	Ascomycota	Saccharomycetes
GCA_001747055.1	Hanseniaspora uvarum	Ascomycota	Saccharomycetes
GCA_001664025.1	Hanseniaspora valbyensis NRRL Y-1626 (budding yeasts)	Ascomycota	Saccharomycetes
GCA_001661395.1	Hyphopichia burtonii NRRL Y-1933	Ascomycota	Saccharomycetes
GCA_000304475.1	Kazachstania africana CBS 2517	Ascomycota	Saccharomycetes
GCA_000348985.1	Kazachstania naganishii CBS 8797	Ascomycota	Saccharomycetes
GCA_000820885.1	Kluyveromyces dobzhanskii CBS 2104	Ascomycota	Saccharomycetes
GCA_000002515.1	Kluyveromyces lactis	Ascomycota	Saccharomycetes
GCA_001417835.1	Kluyveromyces marxianus	Ascomycota	Saccharomycetes
GCA_001708085.1	Komagataella phaffii	Ascomycota	Saccharomycetes
GCA_000576695.1	Kuraishia capsulata CBS 1993	Ascomycota	Saccharomycetes
GCA_900074725.1	Lachancea dasiensis CBS 10888	Ascomycota	Saccharomycetes
GCA_900074765.1	Lachancea fermentati	Ascomycota	Saccharomycetes
GCA_000938715.1	Lachancea lanzarotensis (budding yeasts)	Ascomycota	Saccharomycetes
GCA_900074715.1	Lachancea meyersii CBS 8951	Ascomycota	Saccharomycetes
GCA_900074745.1	Lachancea mirantina	Ascomycota	Saccharomycetes
GCA_900074755.1	Lachancea nothofagi CBS 11611	Ascomycota	Saccharomycetes
GCA_000142805.1	Lachancea thermotolerans CBS 6340	Ascomycota	Saccharomycetes
GCA_001661325.1	Lipomyces starkeyi NRRL Y-11557	Ascomycota	Saccharomycetes
GCA_000149685.1	Lodderomyces elongisporus NRRL YB-4239	Ascomycota	Saccharomycetes
GCA_001664035.1	Metschnikowia bicuspidata var. bicuspidata NRRL YB-4993	Ascomycota	Saccharomycetes
GCA_000149425.1	Meyerozyma guilliermondii ATCC 6260	Ascomycota	Saccharomycetes
GCA_001661315.1	Nadsonia fulvescens var. elongata DSM 6958	Ascomycota	Saccharomycetes
GCA_000237345.1	Naumovozyma castellii CBS 4309	Ascomycota	Saccharomycetes
GCA_000227115.2	Naumovozyma dairenensis CBS 421	Ascomycota	Saccharomycetes
GCA_000187245.3	Ogataea parapolymorpha DL-1	Ascomycota	Saccharomycetes
GCA_001664045.1	Ogataea polymorpha	Ascomycota	Saccharomycetes
GCA_001661245.1	Pachysolen tannophilus NRRL Y-2460	Ascomycota	Saccharomycetes
GCA_000764455.1	Pichia kudriavzevii	Ascomycota	Saccharomycetes
GCA_001950575.1	Pichia membranifaciens	Ascomycota	Saccharomycetes
GCA_000292725.1	Saccharomyces arboricola H-6 (budding yeasts)	Ascomycota	Saccharomycetes
GCA_000146045.2	Saccharomyces cerevisiae S288C	Ascomycota	Saccharomycetes
GCA_001298625.1	Saccharomyces eubayanus	Ascomycota	Saccharomycetes
GCA_000167075.2	Saccharomyces kudriavzevii IFO 1802	Ascomycota	Saccharomycetes
GCA_000209165.1	Scheffersomyces stipitis CBS 6054	Ascomycota	Saccharomycetes
GCA_000223485.1	Spathaspora passalidarum NRRL Y-27907	Ascomycota	Saccharomycetes
GCA_001640025.1	Sugiyamaella lignohabitans (budding yeasts)	Ascomycota	Saccharomycetes
GCA_000315915.1	Tetrapisispora blattae CBS 6284	Ascomycota	Saccharomycetes
GCA_000236905.1	Tetrapisispora phaffii CBS 4417	Ascomycota	Saccharomycetes
GCA_001661475.1	Tortispora caseinolytica NRRL Y-17796	Ascomycota	Saccharomycetes
GCA_000243375.1	Torulaspora delbrueckii	Ascomycota	Saccharomycetes
GCA_000150035.1	Vanderwaltozyma polyspora DSM 70294	Ascomycota	Saccharomycetes
GCA_001661255.1	Wickerhamomyces anomalus NRRL Y-366-8	Ascomycota	Saccharomycetes
GCA_000313485.1	Wickerhamomyces ciferrii	Ascomycota	Saccharomycetes
GCA_001761485.1	Yarrowia lipolytica	Ascomycota	Saccharomycetes
GCA_900162805.1	Zygosaccharomyces bailii	Ascomycota	Saccharomycetes
GCA_001972345.1	Zygosaccharomyces rouxii	Ascomycota	Saccharomycetes
GCA_000004155.2	Schizosaccharomyces cryophilus OY26	Ascomycota	Schizosaccharomycetes
GCA_000149845.2	Schizosaccharomyces japonicus yFS275	Ascomycota	Schizosaccharomycetes
GCA_000150505.2	Schizosaccharomyces octosporus yFS286	Ascomycota	Schizosaccharomycetes
GCA_000002945.2	Schizosaccharomyces pombe	Ascomycota	Schizosaccharomycetes
GCA_000151355.1	[Nectria] haematococca mpVI 77-13-4	Ascomycota	Sordariomycetes
GCA_000769265.1	Acremonium chrysogenum ATCC 11550	Ascomycota	Sordariomycetes
GCA_003337105.1	Beauveria bassiana	Ascomycota	Sordariomycetes
GCA_000978885.1	Ceratocystis platani	Ascomycota	Sordariomycetes
GCA_000143365.1	Chaetomium globosum CBS 148.51	Ascomycota	Sordariomycetes
GCA_000221225.1	Chaetomium thermophilum var. thermophilum DSM 1495	Ascomycota	Sordariomycetes
GCA_000347355.1	Claviceps purpurea 20.1	Ascomycota	Sordariomycetes
GCA_000003835.1	Clavispora lusitaniae	Ascomycota	Sordariomycetes
GCA_001937105.1	Colletotrichum chlorophyti	Ascomycota	Sordariomycetes
GCA_002930455.1	Colletotrichum fioriniae	Ascomycota	Sordariomycetes
GCA_003243855.1	Colletotrichum gloeosporioides	Ascomycota	Sordariomycetes
GCA_001951205.1	Colletotrichum graminicola	Ascomycota	Sordariomycetes
GCA_001672515.1	Colletotrichum higginsianum IMI 349063	Ascomycota	Sordariomycetes
GCA_001855235.1	Colletotrichum incanum	Ascomycota	Sordariomycetes
GCA_001563115.1	Colletotrichum nymphaeae SA-01	Ascomycota	Sordariomycetes
GCA_000350065.1	Colletotrichum orbiculare MAFF 240422	Ascomycota	Sordariomycetes
GCA_001831195.1	Colletotrichum orchidophilum	Ascomycota	Sordariomycetes
GCA_001563125.1	Colletotrichum salicis	Ascomycota	Sordariomycetes
GCA_001563135.1	Colletotrichum simmondsii	Ascomycota	Sordariomycetes
GCA_001951195.1	Colletotrichum sublineola	Ascomycota	Sordariomycetes
GCA_001625265.1	Colletotrichum tofieldiae	Ascomycota	Sordariomycetes
GCA_003019895.1	Coniella lustricola	Ascomycota	Sordariomycetes
GCA_001879275.1	Coniochaeta ligniaria NRRL 30616	Ascomycota	Sordariomycetes
GCA_001636735.1	Cordyceps brongniartii RCEF 3172	Ascomycota	Sordariomycetes
GCA_001653215.1	Cordyceps confragosa	Ascomycota	Sordariomycetes
GCA_003332165.1	Cordyceps militaris	Ascomycota	Sordariomycetes
GCA_001636725.1	Cordyceps fumosorosea ARSEF 2679	Ascomycota	Sordariomycetes
GCA_002120325.1	Daldinia sp. EC12	Ascomycota	Sordariomycetes
GCA_001630405.1	Diaporthe ampelina	Ascomycota	Sordariomycetes
GCA_001702395.2	Diaporthe helianthi	Ascomycota	Sordariomycetes
GCA_001618945.1	Drechmeria coniospora	Ascomycota	Sordariomycetes
GCA_002318955.1	Epichloe festucae	Ascomycota	Sordariomycetes
GCA_003055145.1	Escovopsis weberi	Ascomycota	Sordariomycetes
GCA_000349385.1	Eutypa lata UCREL1	Ascomycota	Sordariomycetes
GCA_000769295.1	Fusarium avenaceum	Ascomycota	Sordariomycetes
GCA_003123625.1	Fusarium fujikuroi	Ascomycota	Sordariomycetes
GCA_000240135.3	Fusarium graminearum PH-1	Ascomycota	Sordariomycetes
GCA_001292635.1	Fusarium langsethiae	Ascomycota	Sordariomycetes
GCA_900044065.1	Fusarium mangiferae	Ascomycota	Sordariomycetes
GCA_002894225.1	Fusarium nygamai	Ascomycota	Sordariomycetes
GCA_003315725.1	Fusarium oxysporum f. sp. lycopersici 4287	Ascomycota	Sordariomycetes
GCA_001675295.1	Fusarium poae	Ascomycota	Sordariomycetes
GCA_003290285.1	Fusarium proliferatum	Ascomycota	Sordariomycetes
GCA_001703955.1	Fusarium pseudograminearum	Ascomycota	Sordariomycetes
GCA_003316975.1	Fusarium verticillioides	Ascomycota	Sordariomycetes
GCA_900108815.1	Geosmithia morbida	Ascomycota	Sordariomycetes
GCA_000143105.2	Grosmannia clavigera kw1407	Ascomycota	Sordariomycetes
GCA_000956045.1	Hirsutella minnesotensis 3608	Ascomycota	Sordariomycetes
GCA_002120315.1	Hypoxylon sp. CI-4A	Ascomycota	Sordariomycetes
GCA_002120305.1	Hypoxylon sp. CO27-5	Ascomycota	Sordariomycetes
GCA_002120335.1	Hypoxylon sp. EC38	Ascomycota	Sordariomycetes
GCA_001275765.2	Madurella mycetomatis	Ascomycota	Sordariomycetes
GCA_900474375.1	Magnaporthe oryzae	Ascomycota	Sordariomycetes
GCA_900474375.1	Magnaporthe oryzae	Ascomycota	Sordariomycetes
GCA_000193285.1	Magnaporthiopsis poae ATCC 64411	Ascomycota	Sordariomycetes
GCA_000187405.1	Metarhizium acridum CQMa 102	Ascomycota	Sordariomycetes
GCA_000804445.1	Metarhizium album ARSEF 1941	Ascomycota	Sordariomycetes
GCA_000814975.1	Metarhizium anisopliae ARSEF 549	Ascomycota	Sordariomycetes
GCA_000814965.1	Metarhizium brunneum ARSEF 3297	Ascomycota	Sordariomycetes
GCA_000814955.1	Metarhizium guizhouense ARSEF 977	Ascomycota	Sordariomycetes
GCA_000814945.1	Metarhizium majus ARSEF 297	Ascomycota	Sordariomycetes
GCA_001636745.1	Metarhizium rileyi RCEF 4871	Ascomycota	Sordariomycetes
GCA_000591435.1	Metarhizium robertsii	Ascomycota	Sordariomycetes
GCA_001566295.1	Microdochium bolleyi	Ascomycota	Sordariomycetes
GCA_001636675.1	Moelleriella libera RCEF 2490	Ascomycota	Sordariomycetes
GCA_001306435.1	Neonectria ditissima	Ascomycota	Sordariomycetes
GCA_000182925.2	Neurospora crassa OR74A	Ascomycota	Sordariomycetes
GCA_000213175.1	Neurospora tetrasperma FGSC 2508	Ascomycota	Sordariomycetes
GCA_002077885.1	Ophiocordyceps sinensis	Ascomycota	Sordariomycetes
GCA_001272575.2	Ophiocordyceps unilateralis	Ascomycota	Sordariomycetes
GCA_000410735.1	Ophiostoma piceae UAMH 11346	Ascomycota	Sordariomycetes
GCA_000516985.1	Pestalotiopsis fici W106-1	Ascomycota	Sordariomycetes
GCA_000392275.1	Phaeoacremonium minimum UCRPA7	Ascomycota	Sordariomycetes
GCA_001653235.2	Pochonia chlamydosporia 170	Ascomycota	Sordariomycetes
GCA_000226545.1	Podospora anserina S mat+	Ascomycota	Sordariomycetes
GCA_002105095.1	Pseudomassariella vexata	Ascomycota	Sordariomycetes
GCA_003144605.1	Purpureocillium lilacinum	Ascomycota	Sordariomycetes
GCA_003013045.1	Pyricularia pennisetigena	Ascomycota	Sordariomycetes
GCA_001445595.3	Rosellinia necatrix	Ascomycota	Sordariomycetes
GCA_002158515.1	Scedosporium apiospermum	Ascomycota	Sordariomycetes
GCA_000182805.2	Sordaria macrospora k-hell	Ascomycota	Sordariomycetes
GCA_000820605.1	Sporothrix brasiliensis 5110	Ascomycota	Sordariomycetes
GCA_001636815.1	Sporothrix insectorum RCEF 264	Ascomycota	Sordariomycetes
GCA_002941045.1	Sporothrix schenckii	Ascomycota	Sordariomycetes
GCA_001021365.1	Stachybotrys chartarum	Ascomycota	Sordariomycetes
GCA_000732775.1	Stachybotrys chlorohalonata IBT 40285	Ascomycota	Sordariomycetes
GCA_000226095.1	Thermothelomyces thermophila ATCC 42464	Ascomycota	Sordariomycetes
GCA_000226115.1	Thielavia terrestris NRRL 8126	Ascomycota	Sordariomycetes
GCA_002925815.1	Thielaviopsis punctulata	Ascomycota	Sordariomycetes
GCA_002901185.1	Tolypocladium capitatum	Ascomycota	Sordariomycetes
GCA_001189435.1	Tolypocladium ophioglossoides CBS 100239	Ascomycota	Sordariomycetes
GCA_002916505.1	Tolypocladium paradoxum	Ascomycota	Sordariomycetes
GCA_000825705.1	Torrubiella hemipterigena	Ascomycota	Sordariomycetes
GCA_002894205.1	Trichoderma gamsii	Ascomycota	Sordariomycetes
GCA_003025095.1	Trichoderma harzianum CBS 226.95	Ascomycota	Sordariomycetes
GCA_001050175.1	Trichoderma parareesei	Ascomycota	Sordariomycetes
GCA_002006585.1	Trichoderma reesei QM6a	Ascomycota	Sordariomycetes
GCA_001931985.1	Trichoderma virens	Ascomycota	Sordariomycetes
GCA_002939685.1	Ustilaginoidea virens	Ascomycota	Sordariomycetes
GCA_002851655.1	Verticillium alfalfae	Ascomycota	Sordariomycetes
GCA_003320035.1	Verticillium dahliae	Ascomycota	Sordariomycetes
GCA_001268145.1	Verticillium longisporum	Ascomycota	Sordariomycetes
GCA_003426235.1	Xylaria polymorpha	Ascomycota	Sordariomycetes
GCA_002105105.1	Protomyces lactucaedebilis	Ascomycota	Taphrinomycetes
GCA_001661265.1	Saitoella complicata NRRL Y-17804	Ascomycota	Taphrinomycotina incertae sedis
GCA_001619985.1	Xylona heveae TC161	Ascomycota	Xylonomycetes
GCA_001691785.2	Amanita brunnescens Koide BX004	Basidiomycota	Agaricomycetes
GCA_001691775.2	Amanita inopinata Kibby_2008	Basidiomycota	Agaricomycetes
GCA_001691755.2	Amanita polypyramis BW_CC	Basidiomycota	Agaricomycetes
GCA_002554575.1	Amanita thiersii Skay4041	Basidiomycota	Agaricomycetes
GCA_004802725.1	Antrodiella citrinella	Basidiomycota	Agaricomycetes
GCA_000265015.1	Auricularia subglabra TFB-10046 SS5	Basidiomycota	Agaricomycetes
GCA_004802705.1	Bondarzewia mesenterica	Basidiomycota	Agaricomycetes
GCA_000697705.1	Botryobasidium botryosum FD-172 SS1	Basidiomycota	Agaricomycetes
GCA_000271625.1	Coniophora puteana RWD-64-598 SS2	Basidiomycota	Agaricomycetes
GCA_004379715.1	Crucibulum laeve	Basidiomycota	Agaricomycetes
GCA_000934385.1	Cylindrobasidium torrendii FP15055 ss-10	Basidiomycota	Agaricomycetes
GCA_001632345.1	Daedalea quercina L-15889	Basidiomycota	Agaricomycetes
GCA_004369135.1	Dendrothele bispora CBS 962.96	Basidiomycota	Agaricomycetes
GCA_004679275.1	Dentipellis fragilis	Basidiomycota	Agaricomycetes
GCA_002286715.1	Dentipellis sp. KUC8613	Basidiomycota	Agaricomycetes
GCA_000275845.1	Dichomitus squalens LYAD-421 SS1	Basidiomycota	Agaricomycetes
GCA_001632375.1	Exidia glandulosa HHB12029	Basidiomycota	Agaricomycetes
GCA_001630335.1	Fibularhizoctonia sp. CBS 109695	Basidiomycota	Agaricomycetes
GCA_000934395.1	Fistulina hepatica ATCC 64428	Basidiomycota	Agaricomycetes
GCA_001931775.1	Fomitopsis pinicola	Basidiomycota	Agaricomycetes
GCA_002760635.1	Ganoderma sinense ZZ0214-1	Basidiomycota	Agaricomycetes
GCA_000320605.2	Gelatoporia subvermispora B	Basidiomycota	Agaricomycetes
GCA_000344685.1	Gloeophyllum trabeum ATCC 11539	Basidiomycota	Agaricomycetes
GCA_002938385.1	Gymnopilus dilepis	Basidiomycota	Agaricomycetes
GCA_000827265.1	Gymnopus luxurians FD-317 M1	Basidiomycota	Agaricomycetes
GCA_000827355.1	Hebeloma cylindrosporum h7	Basidiomycota	Agaricomycetes
GCA_004369045.1	Heliocybe sulcata	Basidiomycota	Agaricomycetes
GCA_004681135.1	Hericium alpestre	Basidiomycota	Agaricomycetes
GCA_000320585.2	Heterobasidion irregulare TC 32-1	Basidiomycota	Agaricomycetes
GCA_000827185.1	Hydnomerulius pinastri MD-312	Basidiomycota	Agaricomycetes
GCA_000697665.1	Jaapia argillacea MUCL 33604	Basidiomycota	Agaricomycetes
GCA_000827195.1	Laccaria amethystina LaAM-08-1	Basidiomycota	Agaricomycetes
GCA_000143565.1	Laccaria bicolor S238N-H82	Basidiomycota	Agaricomycetes
GCA_001563735.1	Leucoagaricus sp. SymC.cos	Basidiomycota	Agaricomycetes
GCA_001632425.1	Neolentinus lepideus HHB14362 ss-1	Basidiomycota	Agaricomycetes
GCA_001687445.1	Obba rivulosa	Basidiomycota	Agaricomycetes
GCA_002938355.1	Panaeolus cyanescens	Basidiomycota	Agaricomycetes
GCA_000827475.1	Paxillus involutus ATCC 200175	Basidiomycota	Agaricomycetes
GCA_000827395.1	Paxillus rubicundulus Ve08.2h10	Basidiomycota	Agaricomycetes
GCA_900536885.1	Peniophora sp. CBMAI 1063	Basidiomycota	Agaricomycetes
GCA_001632445.1	Peniophora sp. CONT	Basidiomycota	Agaricomycetes
GCA_000827315.1	Piloderma croceum F 1598	Basidiomycota	Agaricomycetes
GCA_000827275.1	Pisolithus microcarpus 441	Basidiomycota	Agaricomycetes
GCA_000827335.1	Pisolithus tinctorius Marx 270	Basidiomycota	Agaricomycetes
GCA_000006255.1	Postia placenta Mad-698-R	Basidiomycota	Agaricomycetes
GCA_017499595.1	Psilocybe cubensis	Basidiomycota	Agaricomycetes
GCA_004369125.1	Pterula gracilis	Basidiomycota	Agaricomycetes
GCA_000264995.1	Punctularia strigosozonata HHB-11173 SS5	Basidiomycota	Agaricomycetes
GCA_002287475.2	Pyrrhoderma noxium	Basidiomycota	Agaricomycetes
GCA_004355085.1	Rickenella mellea	Basidiomycota	Agaricomycetes
GCA_001481415.2	Sanghuangporus baumii	Basidiomycota	Agaricomycetes
GCA_000218725.1	Serpula lacrymans var. lacrymans S7.3	Basidiomycota	Agaricomycetes
GCA_001630475.1	Sistotremastrum niveocremeum HHB9708	Basidiomycota	Agaricomycetes
GCA_001632355.1	Sistotremastrum suecicum HHB10207 ss-3	Basidiomycota	Agaricomycetes
GCA_000827215.1	Sphaerobolus stellatus SS14	Basidiomycota	Agaricomycetes
GCA_004332605.1	Steccherinum ochraceum	Basidiomycota	Agaricomycetes
GCA_000264905.1	Stereum hirsutum FP-91666 SS1	Basidiomycota	Agaricomycetes
GCA_000827255.1	Suillus luteus UH-Slu-Lm8-n1	Basidiomycota	Agaricomycetes
GCA_017607575.1	Termitomyces sp. Mn162	Basidiomycota	Agaricomycetes
GCA_000765035.1	Trametes cinnabarina	Basidiomycota	Agaricomycetes
GCA_002092935.1	Trametes coccinea BRFM310	Basidiomycota	Agaricomycetes
GCA_001895945.1	Trametes pubescens	Basidiomycota	Agaricomycetes
GCA_000271585.1	Trametes versicolor FP-101664 SS1	Basidiomycota	Agaricomycetes
GCA_000827465.1	Tulasnella calospora MUT 4182	Basidiomycota	Agaricomycetes
GCA_001632435.1	Calocera cornea HHB12733	Basidiomycota	Dacrymycetes
GCA_001630345.1	Calocera viscosa TUFC12733	Basidiomycota	Dacrymycetes
GCA_000292625.1	Dacryopinax primogenitus	Basidiomycota	Dacrymycetes
GCA_003144295.1	Acaromyces ingoldii	Basidiomycota	Exobasidiomycetes
GCA_900000165.1	Ceraceosorus bombacis	Basidiomycota	Exobasidiomycetes
GCA_003144195.1	Ceraceosorus guamensis	Basidiomycota	Exobasidiomycetes
GCA_003144245.1	Jaminaea rosea	Basidiomycota	Exobasidiomycetes
GCA_003144205.1	Meira miltonrushii	Basidiomycota	Exobasidiomycetes
GCA_001645045.2	Tilletia controversa	Basidiomycota	Exobasidiomycetes
GCA_009428275.1	Tilletia laevis	Basidiomycota	Exobasidiomycetes
GCA_009428295.1	Tilletia walkeri	Basidiomycota	Exobasidiomycetes
GCA_003144115.1	Tilletiopsis washingtonensis	Basidiomycota	Exobasidiomycetes
GCA_001264975.1	Malassezia pachydermatis	Basidiomycota	Malasseziomycetes
GCA_003290485.1	Malassezia restricta	Basidiomycota	Malasseziomycetes
GCA_900149165.1	Malassezia sympodialis	Basidiomycota	Malasseziomycetes
GCA_002818225.1	Malassezia vespertilionis	Basidiomycota	Malasseziomycetes
GCA_006352295.1	Rhodotorula diobovata	Basidiomycota	Microbotryomycetes
GCA_001329695.1	Rhodotorula graminis WP1	Basidiomycota	Microbotryomycetes
GCA_005059875.1	Rhodotorula sp. CCFEE 5036	Basidiomycota	Microbotryomycetes
GCA_001541205.1	Rhodotorula sp. JG-1b	Basidiomycota	Microbotryomycetes
GCA_002922495.1	Rhodotorula taiwanensis	Basidiomycota	Microbotryomycetes
GCA_001456015.1	Rhodotorula toruloides	Basidiomycota	Microbotryomycetes
GCA_000708205.1	Mixia osmundae IAM 14324	Basidiomycota	Mixiomycetes
GCA_000204055.1	Melampsora larici-populina 98AG31	Basidiomycota	Pucciniomycetes
GCA_001263375.1	Puccinia sorghi	Basidiomycota	Pucciniomycetes
GCA_001720235.1	Cryptococcus amylolentus CBS 6273	Basidiomycota	Tremellomycetes
GCA_009650685.1	Cryptococcus cf. gattii	Basidiomycota	Tremellomycetes
GCA_001720195.1	Cryptococcus depauperatus CBS 7841	Basidiomycota	Tremellomycetes
GCA_000185945.1	Cryptococcus gattii WM276	Basidiomycota	Tremellomycetes
GCA_003011995.1	Cryptococcus gattii VGII	Basidiomycota	Tremellomycetes
GCA_000835755.1	Cryptococcus gattii VGIV IND107	Basidiomycota	Tremellomycetes
GCA_000149385.1	Cryptococcus neoformans var. neoformans B-3501A	Basidiomycota	Tremellomycetes
GCA_001600855.1	Cryptococcus sp. JCM 24511	Basidiomycota	Tremellomycetes
GCA_006149155.1	Cryptococcus wingfieldii	Basidiomycota	Tremellomycetes
GCA_001027345.1	Cutaneotrichosporon oleaginosum	Basidiomycota	Tremellomycetes
GCA_000512585.2	Kwoniella bestiolae CBS 10118	Basidiomycota	Tremellomycetes
GCA_000512565.2	Kwoniella dejecticola CBS 10117	Basidiomycota	Tremellomycetes
GCA_000507405.3	Kwoniella heveanensis BCC8398	Basidiomycota	Tremellomycetes
GCA_000507485.3	Kwoniella mangroviensis CBS 8886	Basidiomycota	Tremellomycetes
GCA_000512605.2	Kwoniella pini CBS 10737	Basidiomycota	Tremellomycetes
GCA_008629635.1	Kwoniella shandongensis	Basidiomycota	Tremellomycetes
GCA_000271645.1	Tremella mesenterica DSM 1558	Basidiomycota	Tremellomycetes
GCA_001600235.1	Vanrija humicola	Basidiomycota	Tremellomycetes
GCA_000497045.1	Kalmanozyma brasiliensis GHG001	Basidiomycota	Ustilaginomycetes
GCA_900322835.1	Moesziomyces antarcticus	Basidiomycota	Ustilaginomycetes
GCA_000517465.1	Moesziomyces aphidis DSM 70725	Basidiomycota	Ustilaginomycetes
GCA_001736105.1	Pseudozyma hubeiensis	Basidiomycota	Ustilaginomycetes
GCA_005498985.1	Sporisorium graminicola	Basidiomycota	Ustilaginomycetes
GCA_900162835.1	Sporisorium reilianum f. sp. reilianum	Basidiomycota	Ustilaginomycetes
GCA_003144125.1	Testicularia cyperi	Basidiomycota	Ustilaginomycetes
GCA_900101485.1	Ustilago bromivora	Basidiomycota	Ustilaginomycetes
GCA_001660065.1	Ustilago maydis	Basidiomycota	Ustilaginomycetes
GCA_003144235.1	Violaceomyces palustris	Basidiomycota	Ustilaginomycetes
GCA_004918755.1	Wallemia ichthyophaga	Basidiomycota	Wallemiomycetes
GCA_004918645.1	Wallemia mellicola	Basidiomycota	Wallemiomycetes
GCA_000151295.1	Allomyces macrogynus ATCC 38327	Blastocladiomycota	Blastocladiomycetes
GCA_000203795.1	Batrachochytrium dendrobatidis JAM81	Chytridiomycota	Chytridiomycetes
GCA_000203795.1	Batrachochytrium dendrobatidis JAM81	Chytridiomycota	Chytridiomycetes
GCA_003614705.1	Blyttiomyces helicus	Chytridiomycota	Chytridiomycetes
GCA_003615045.1	Caulochytrium protostelioides	Chytridiomycota	Chytridiomycetes
GCA_006535975.1	Chytriomyces confervae	Chytridiomycota	Chytridiomycetes
GCA_006536005.1	Powellomyces hirtus	Chytridiomycota	Chytridiomycetes
GCA_000182565.2	Spizellomyces punctatus DAOM BR117	Chytridiomycota	Chytridiomycetes
GCA_006535965.1	Spizellomyces sp. 'palustris'	Chytridiomycota	Chytridiomycetes
GCA_006536045.1	Synchytrium endobioticum	Chytridiomycota	Chytridiomycetes
GCA_001574975.1	Gonapodya prolifera JEL478	Chytridiomycota	Monoblepharidomycetes
GCA_002157105.1	Piromyces sp. E2	Chytridiomycota	Neocallimastigomycetes
GCA_002794465.1	Paramicrosporidium saccamoebae	Cryptomycota	no_rank
GCA_000091225.1	Encephalitozoon cuniculi GB-M1	Microsporidia	Apansporoblastina
GCA_000277815.3	Encephalitozoon hellem ATCC 50504	Microsporidia	Apansporoblastina
GCA_000146465.1	Encephalitozoon intestinalis ATCC 50506	Microsporidia	Apansporoblastina
GCA_000280035.2	Encephalitozoon romaleae SJ-2008	Microsporidia	Apansporoblastina
GCA_000231115.1	Vittaforma corneae ATCC 50505	Microsporidia	Apansporoblastina
GCA_000190615.1	Nematocida parisii ERTm3	Microsporidia	Microsporidia incertae sedis
GCA_000250695.1	Nematocida sp. 1 ERTm2	Microsporidia	Microsporidia incertae sedis
GCA_001875675.1	Amphiamblys sp. WSBS2006	Microsporidia	no_rank
GCA_001642395.1	Nematocida displodere	Microsporidia	no_rank
GCA_000447185.1	Nosema apis BRL 01	Microsporidia	no_rank
GCA_004000155.1	Tubulinosema ratisbonensis	Microsporidia	no_rank
#N/A	Thelohania contejeani	Microsporidia	Pansporoblastina
GCA_002261195.1	Bifiguratus adelaidae	Mucoromycota	Endogonomycetes
GCA_003547095.1	Diversispora epigaea	Mucoromycota	Glomeromycetes
GCA_003550325.1	Gigaspora rosea	Mucoromycota	Glomeromycetes
GCA_003833025.1	Glomus cerebriforme	Mucoromycota	Glomeromycetes
GCA_000739165.1	Mortierella verticillata NRRL 6337	Mucoromycota	Mortierellomycetes
GCA_900079185.1	Absidia glauca	Mucoromycota	Mucoromycetes
GCA_001683725.1	Choanephora cucurbitarum	Mucoromycota	Mucoromycetes
GCA_000950595.1	Mucor ambiguus	Mucoromycota	Mucoromycetes
GCA_000938895.1	Parasitella parasitica	Mucoromycota	Mucoromycetes
GCA_000534915.1	Umbelopsis isabellina NBRC 7884	Mucoromycota	Umbelopsidomycetes
GCA_003614725.1	Rozella allomycis CSF55	Rozellomycota	Cryptomycota incertae sedis
GCA_003614675.1	Dimargaris cristalligena	Zoopagomycota	Dimargaritomycetes
GCA_001566745.1	Conidiobolus coronatus NRRL 28638	Zoopagomycota	Entomophthoromycetes
GCA_900018355.1	Entomophthora muscae	Zoopagomycota	Entomophthoromycetes
GCA_003086725.1	Furculomyces boomerangus	Zoopagomycota	Harpellomycetes
GCA_003097675.1	Smittium angustum	Zoopagomycota	Harpellomycetes
GCA_001970855.1	Smittium culicis	Zoopagomycota	Harpellomycetes
GCA_003086715.1	Smittium megazygosporum	Zoopagomycota	Harpellomycetes
GCA_001953115.1	Smittium mucronatum	Zoopagomycota	Harpellomycetes
GCA_003086735.1	Smittium simulii	Zoopagomycota	Harpellomycetes
GCA_001969505.1	Zancudomyces culisetae	Zoopagomycota	Harpellomycetes
GCA_002705745.1	Coemansia reversa NRRL 1564	Zoopagomycota	Kickxellomycetes
GCA_003614145.1	Piptocephalis cylindrospora	Zoopagomycota	Zoopagomycetes
GCA_003614755.1	Syncephalis pseudoplumigaleata	Zoopagomycota	Zoopagomycetes
GCA_003614735.1	Thamnocephalis sphaerospora	Zoopagomycota	Zoopagomycetes
