## Supplemental Table 3 for "The Ancient Origin and Dynamic Diversification of the Fungal Poly(ADP)-ribose Polymerase Protein Family"

### Sheet: metaTable
Identifier (JGI)	Genome	Annotator (Citation)	Full Genome Name (JGI)	Genome Size (MB)	Core Size (coverage 5% cutoff)	Accessory Size	Total # of genes	Core Gene	Accessory Gene
Sacce1	Sacce	SGD	Saccharomyces cerevisiae S288C	12.07			6575
Schpo1	Schpo	Pombase, Cruzado et al. 2002, Wood et al. 2012	Schizosaccharomyces pombe	12.61			5134
Aspacri1	Aspacri	JGI	Aspergillus acristatulus CBS 119.55 v1.0	32.59			11221
Aspnid1	Aspnid	Broad and Eurofungbase	Aspergillus nidulans	30.48			10680
Neucr2	Neucr	Broad	Neurospora crassa OR74A v2.0	41.04			9730
Magor1	Magor	Dean et al. 2005	Magnaporthe oryzae 70-15 v3.0	40.49			12673
Fusgr1	Fusgr	Broad	Fusarium graminearum v1.0	36.45			13321
Fusve2	Fusve	Broad	Fusarium verticillioides 7600 v2	41.78			15869
Fusfu1	Fusfu	Philipp Wiemann et al., 2013	Fusarium fujikuroi IMI 58289	43.83			14813
Fusps1	Fusps	JGI	Fusarium pseudograminearum CS3096	36.33			12395
Fusre1	Fusre	JGI	Fusarium redolens MPI-CAGE-AT-0023 v1.0	52.56			17051
Fusso1	Fusso	JGI	Fusarium solani FSSC 5 v1.0	52.93			17656
Fusven1	Fusven	JGI	Fusarium venenatum MPI-CAGE-CH-0201 v1.0	37.45			12845
Fustr1	Fustr	JGI	Fusarium tricinctum MPI-SDFR-AT-0068 v1.0	43.69			14106
Fusco1	Fusco	JGI	Fusarium commune MPI-SDFR-AT-0072 v1.0	48.37			15731
Fusox2	Fusox	Ma et al. 2010	Fusarium oxysporum f. sp. lycopersici strain 4287 (race 2, VCG 0030)	61.36	41.84	19.52	20925	15956	4969
Fusoxcon1	Fusoxcon	Kinome study	Fusarium oxysporum f. sp. conglutinans race 2 54008 (PHW808)	53.58	35.17	18.41	19854	13340	6514
Fusoxlyc1	Fusoxlyc	Kinome study	Fusarium oxysporum f. sp. lycopersici MN25 (FoMN25) NRRL 54003	48.64	43.83	4.81	17931	16491	1440
Fusoxmel1	Fusoxmel	Ma et al. 2014	Fusarium oxysporum f. sp. melonis (FoMelon) NRRL 26406	54.03	44.85	9.18	19661	16844	2817
Fusoxpis1	Fusoxpis	Williams et al. 2016	Fusarium oxysporum f. sp. pisi HDV247	55.19	40.49	14.7	19623	15183	4440
Fusoxrad1	Fusoxrad	Kinome study	Fusarium oxysporum f. sp. radicis-lycopersici 26381 (CL57)	49.36	45.52	3.84	18238	17101	1137
Fusoxrap1	Fusoxrap	Kinome study	Fusarium oxysporum f. sp. raphani 54005	53.5	37.86	15.64	19306	14339	4967
Fusoxvas1	Fusoxvas	Kinome study	Fusarium oxysporum f. sp. vasinfectum 25433 (Cotton)	52.91	38.1	14.81	19143	14486	4657
Fusox32931	Fusox32931	Kinome study	Fusarium oxysporum NRRL 32931	47.91	44.47	3.44	17280	16435	845
FusoxFo47_2	FusoxFo47	JGI	Fusarium oxysporum Fo47 v2.0	50.36	46.11	4.25	16207	15118	1089
FoxFo5176	FoxFo5176	JGI	Fusarium oxysporum Fo5176 v1.0	67.98	46.35	21.63	19130	14773	4357
FoxPHW726_1	FoxPHW726	JGI	Fusarium oxysporum f. sp. matthiolae PHW726	57.22	45.75	11.47	17996	14936	3060
FoxII5	FoxII5	JGI	Fusarium oxysporum f.sp. cubense II5 v2.0	49.43	44.59	4.84	16048	14457	1591
Fox26365_1	Fox26365	JGI	Fusarium oxysporum NRRL 26365	48.46	44.5	3.96	16047	14868	1179
FoxMRL8996	FoxMRL8996	JGI	Fusarium oxysporum MRL8996 v1.0	50.07	43.79	6.28	16631	14640	1991
