## Supplemental Table 4 for "The Ancient Origin and Dynamic Diversification of the Fungal Poly(ADP)-ribose Polymerase Protein Family"

### Sheet: parp
IPR	Term	Function	Sacce	Schpo	Aspnid	Aspacri	Neucr	Magor	Fusso	Fusps	Fusgr	Fusven	Fustr	Fusve	Fusfu	Fusre	Fusco	FoxII5	Fusoxrad	FusoxFo47	Fusoxlyc	Fox26365	Fusoxmel	Fusox	Fusox32931	FoxMRL8996	FoxPHW726	Fusoxvas	Fusoxpis	Fusoxrap	Fusoxcon	FoxFo5176
IPR036930	WGR domain superfamily	Polymerase	0	0	1	1	1	1	1	1	1	1	1	1	1	1	1	3	1	1	3	2	7	3	1	4	7	2	2	6	3	11
IPR008893	WGR domain	Polymerase	0	0	1	1	1	1	1	1	1	1	1	1	1	1	1	3	1	1	3	2	6	3	1	4	7	2	2	6	3	9
IPR012317	Poly(ADP-ribose) polymerase, catalytic domain	Polymerase	0	0	2	2	1	2	3	3	4	2	3	2	2	3	2	3	3	3	6	3	8	7	3	9	14	5	4	9	9	20
IPR036616	Poly(ADP-ribose) polymerase, regulatory domain superfamily	Polymerase	0	0	1	1	1	1	1	1	1	1	1	1	1	1	1	1	1	1	4	2	6	3	1	7	8	3	2	6	6	17
IPR004102	Poly(ADP-ribose) polymerase, regulatory domain	Polymerase	0	0	1	1	1	1	1	1	1	1	1	1	1	1	1	1	1	1	4	2	5	3	1	6	7	3	1	5	5	15
