## Supplemental Table 6 for "The Ancient Origin and Dynamic Diversification of the Fungal Poly(ADP)-ribose Polymerase Protein Family"

### Sheet: motif tracker
Species	Parp	CD Coordinates	Motifs	Identification Method	hParp1	hParp2	hParp3	hParp4	hParp5a	hParp5b	hParp6	hParp7	hParp8	hParp9	hParp10	hParp11	hParp12	hParp13	hParp14	hParp15	hParp16	NOTES
Homo sapiens	Parp1		HYE	HMMER
	Parp2		HYE	HMMER
	Parp3		HYE	HMMER
	Parp4		HYE	HMMER
	Parp5a		HYE	HMMER
	Parp5b		HYE	HMMER
	Parp6		HYI	HMMER
	Parp7 (TIPARP)		HYI	HMMER
	Parp8		HYI	HMMER
	Parp9		QYT	HMMER
	Parp10		HYI	HMMER
	Parp11		HYI	HMMER
	Parp12		HYI	HMMER
	Parp14		HYL	HMMER
	Parp15		HYL	HMMER
	Parp16		HYY	HMMER
Gallus gallus	>NP_990594.3	785-1011	HYE, HYI		HYE	HYE	HYE	HYE	HYE	HYE	HYI	HY-	HYI	-Y-	HY-	HY-	HY-	-Y-	HY-	HY-	HY-	PARP1
	>XP_040537823.1	312-526	HYE	DELTA-BLAST	HYE	HYE	HYE	HYE	HYE	HYE	HY-	HY-	HY-	-Y-	HY-	HY-	HY-	-Y-	HY-	HY-	HY-	PARP3
	>XP_015148336.2	312-526	HYE	DELTA-BLAST	HYE	HYE	HYE	HYE	HYE	HYE	HY-	HY-	HY-	-Y-	HY-	HY-	HY-	-Y-	HY-	HY-	HY-	PARP3, only differs from other PARP3 by one aa
	>NP_001164635.2	382-587	HYE	DELTA-BLAST	HYE	HYE	HYE	HYE	HYE	HYE	HY-	HY-	HY-	-Y-	HY-	HY-	HY-	-Y-	HY-	HY-	HY-	PARP4
	>NP_989671.2	1051-1256	HYE	DELTA-BLAST	HYE	HYE	HYE	HYE	HYE	HYE	HY-	HY-	HY-	-Y-	HY-	HY-	HY-	-Y-	HY-	HY-	HY-	PARP5a
	>NP_989672.2	960-1165	HYE	DELTA-BLAST	HYE	HYE	HYE	HYE	HYE	HYE	HY-	HY-	HY-	-Y-	HY-	HY-	HY-	-Y-	HY-	HY-	HY-	PARP5b
	>XP_040562501.1	458-741		DELTA-BLAST	HY-	HY-	HY-	HY-	HY-	HY-	HY-	HY-	HY-	-Y-	HY-	HY-	HY-	-Y-	HY-	HY-	HY-	PARP6
	>XP_040536031.1	458-741		DELTA-BLAST	HY-	HY-	HY-	HY-	HY-	HY-	HY-	HY-	HY-	-Y-	HY-	HY-	HY-	-Y-	HY-	HY-	HY-	PARP6
	>XP_015147299.2	555-763	HYI	DELTA-BLAST	HY-	HY-	HY-	HY-	HY-	HY-	HY-	HYI	HY-	-Y-	HYI	HYI	HYI	-Y-	HY-	HY-	HY-	TIPARP
	>XP_046791486.1	618-846	HYI	DELTA-BLAST	HY-	HY-	HY-	HY-	HY-	HY-	HYI	HY-	HYI	-Y-	HY-	HY-	HY-	-Y-	HY-	HY-	HY-	PARP8
	>XP_040531610.1	593-795	QYT	DELTA-BLAST	-Y-	-Y-	-Y-	-Y-	-Y-	-Y-	-Y-	-Y-	-Y-	QYT	-Y-	-Y-	-Y-	-Y-	-Y-	-Y-	-Y-	PARP9
	>XP_015145438.2	593-795	QYT	DELTA-BLAST	-Y-	-Y-	-Y-	-Y-	-Y-	-Y-	-Y-	-Y-	-Y-	QYT	-Y-	-Y-	-Y-	-Y-	-Y-	-Y-	-Y-	PARP9
	>XP_015148162.1	1-175	HYI	DELTA-BLAST	HY-	HY-	HY-	HY-	HY-	HY-	HY-	HYI	HY-	-Y-	HYI	HYI	HYI	-Y-	HY-	HY-	HY-	PARP11
	>XP_416342.2	101-303	HYI	DELTA-BLAST	HY-	HY-	HY-	HY-	HY-	HY-	HY-	HYI	HY-	-Y-	HYI	HYI	HYI	-Y-	HY-	HY-	HY-	PARP12
	>XP_040516792.1	101-303	HYI	DELTA-BLAST	HY-	HY-	HY-	HY-	HY-	HY-	HY-	HYI	HY-	-Y-	HYI	HYI	HYI	-Y-	HY-	HY-	HY-	PARP12
	>XP_046799886.1	1693-1909, 3605-3801		DELTA-BLAST	HY-	HY-	HY-	HY-	HY-	HY-	HY-	HY-	HY-	-Y-	HY-	HY-	HY-	-Y-	HY-	HY-	HY-	PARP14 with two catalytic domains
	>XP_046777963.1	1693-1909, 3605-3801		DELTA-BLAST	HY-	HY-	HY-	HY-	HY-	HY-	HY-	HY-	HY-	-Y-	HY-	HY-	HY-	-Y-	HY-	HY-	HY-	PARP14 with two catalytic domains
	>XP_015147740.1	88-291	HYY	DELTA-BLAST	HY-	HY-	HY-	HY-	HY-	HY-	HY-	HY-	HY-	-Y-	HY-	HY-	HY-	-Y-	HY-	HY-	HYY	PARP16
	>NP_001012956.2	510-713	HYI	DELTA-BLAST	HY-	HY-	HY-	HY-	HY-	HY-	HY-	HYI	HY-	-Y-	HYI	HYI	HYI	-Y-	HY-	HY-	HY-	zinc finger CCCH-type antiviral protein 1
Danio rerio	>NP_001038407.1	787-1013	HYE		HYE	HYE	HYE	HYE	HY-	HYE	HY-	HY-	HY-	-Y-	HY-	HY-	HY-	-Y-	HY-	HY-	HY-	PARP1
	>NP_001191199.1	421-648	HYE	DELTA-BLAST	HYE	HYE	HYE	HYE	HY-	HYE	HY-	HY-	HY-	-Y-	HY-	HY-	HY-	-Y-	HY-	HY-	HY-	PARP2
	>NP_956795.1	314-531	HYE	DELTA-BLAST	HYE	HYE	HYE	HYE	HY-	HYE	HY-	HY-	HY-	-Y-	HY-	HY-	HY-	-Y-	HY-	HY-	HY-	PARP3
	>NP_001082884.1	1052-1257	HYE	DELTA-BLAST	HY-	HYE	HY-	HY-	HYE	HYE	HY-	HY-	HY-	-Y-	HY-	HY-	HY-	-Y-	HY-	HY-	HY-	tankyrase, TRF1-interacting ankyrin-related ADP-ribose polymerase b
	>NP_001038484.1	436-646	HYI	DELTA-BLAST	HY-	HY-	HY-	HY-	HY-	HY-	HY-	HYI	HY-	-Y-	HYI	HYI	HYI	-Y-	HY-	HY-	HY-	TIPARP (PARP7)
	>NP_001314726.2	459-673	HYI	DELTA-BLAST	HY-	HY-	HY-	HY-	HY-	HY-	HY-	HYI	HY-	-Y-	HYI	HYI	HYI	-Y-	HY-	HY-	HY-	uncharacterized protein LOC553517
	>NP_998071.1	82-285	HYE	DELTA-BLAST	HY-	HY-	HY-	HY-	HYE	HY-	HY-	HY-	HY-	-Y-	HY-	HY-	HY-	-YV	HY-	HY-	HY-	PARP16
	>NP_001076321.1	469-663	HYI	DELTA-BLAST	HY-	HY-	HY-	HY-	HY-	HY-	HY-	HYI	HY-	-Y-	HYI	HYI	HYI	-Y-	HY-	HY-	HY-	PARP12
	>NP_001107919.2	1617-1810		DELTA-BLAST	HY-	HY-	HY-	HY-	HY-	HY-	HY-	HY-	HY-	-Y-	HY-	HY-	HY-	-Y-	HY-	HY-	HY-	PARP14-related
	>NP_001070643.1	622-849	HYI	DELTA-BLAST	HY-	HY-	HY-	HY-	HY-	HY-	HYI	HY-	HYI	-Y-	HY-	HY-	HY-	-Y-	HY-	HY-	HY-	PARP8
	>NP_001265760.1	25-104		DELTA-BLAST	HY-	HY-	HY-	HY-	HY-	HY-	HY-	HY-	HY-	-Y-	HY-	HY-	HY-	-Y-	HY-	HY-	HY-	grass carp reovirus (GCRV)-induced gene 2h
	>NP_001232920.1	321-395		DELTA-BLAST	HY-	HY-	HY-	HY-	HY-	HY-	HY-	HY-	HY-	-Y-	HY-	HY-	HY-	-Y-	HY-	HY-	HY-	grass carp reovirus (GCRV)-induced gene 2e
	>NP_001232928.1	25-104		DELTA-BLAST	HY-	HY-	HY-	HY-	HY-	HY-	HY-	HY-	HY-	-Y-	HY-	HY-	HY-	-Y-	HY-	HY-	HY-	grass carp reovirus (GCRV)-induced gene 2g
	>NP_001232916.1	24-103		DELTA-BLAST	HY-	HY-	HY-	HY-	HY-	HY-	HY-	HY-	HY-	-Y-	HY-	HY-	HY-	-Y-	HY-	HY-	HY-	grass carp reovirus (GCRV)-induced gene 2d
	>NP_001122285.1	17-104		DELTA-BLAST	HY-	HY-	HY-	HY-	HY-	HY-	HY-	HY-	HY-	-Y-	HY-	HY-	HY-	-Y-	HY-	HY-	HY-	grass carp reovirus (GCRV)-induced gene 2j
	>NP_001232917.1	8-103		DELTA-BLAST	HY-	HY-	HY-	HY-	HY-	HY-	HY-	HY-	HY-	-Y-	HY-	HY-	HY-	-Y-	HY-	HY-	HY-	Gig2-like protein DreN
	>XP_021323966.1	974-1178	HYL	DELTA-BLAST	HY-	HY-	HY-	HY-	HY-	HY-	HY-	HY-	HY-	-Y-	HY-	HY-	HY-	-Y-	HYL	HYL	HY-	PARP10
	>XP_009293648.1	1044-1249	HYE	DELTA-BLAST	HY-	HYE	HY-	HY-	HYE	HYE	HY-	HY-	HY-	-Y-	HY-	HY-	HY-	-Y-	HY-	HY-	HY-	tankyrase-1 isoform X3
	>XP_017213366.1	443-643	HYE	DELTA-BLAST	HYE	HYE	HYE	HYE	HYE	HYE	HY-	HY-	HY-	-Y-	HY-	HY-	HY-	-Y-	HY-	HY-	HY-	PARP4
	>XP_017212451.1	398-593		DELTA-BLAST	HY-	HY-	HY-	HY-	HY-	HY-	HY-	HY-	HY-	-Y-	HY-	HY-	HY-	-Y-	HY-	HY-	HY-	PARP15-like
	>XP_001340167.2	651-840		DELTA-BLAST	-Y-	-Y-	-Y-	-Y-	-Y-	-Y-	-Y-	-Y-	-Y-	QY-	-Y-	-Y-	-Y-	-Y-	-Y-	-Y-	-Y-	PARP9
	>XP_009296376.1	410-637	HYI	DELTA-BLAST	HY-	HY-	HY-	HY-	HY-	HY-	HYI	HY-	HYI	-Y-	HY-	HY-	HY-	-Y-	HY-	HY-	HY-	PARP6
	>XP_009303307.1	1376-1578		DELTA-BLAST	HY-	HY-	HY-	HY-	HY-	HY-	HY-	HY-	HY-	-Y-	HY-	HY-	HY-	-Y-	HY-	HY-	HY-	PARP14-related
	>XP_021333371.1	1226-1421		DELTA-BLAST	HY-	HY-	HY-	HY-	HY-	HY-	HY-	HY-	HY-	-Y-	HY-	HY-	HY-	-Y-	HY-	HY-	HY-	PARP14-like
	>XP_005166412.1	1182-1377		DELTA-BLAST	HY-	HY-	HY-	HY-	HY-	HY-	HY-	HY-	HY-	-Y-	HY-	HY-	HY-	-Y-	HY-	HY-	HY-	PARP14-like
	>XP_021327930.1	1634-1827		DELTA-BLAST	HY-	HY-	HY-	HY-	HY-	HY-	HY-	HY-	HY-	-Y-	HY-	HY-	HY-	-Y-	HY-	HY-	HY-	PARP14-like
	>XP_021330962.1	141-338	HYI	DELTA-BLAST	HY-	HY-	HY-	HY-	HY-	HY-	HY-	HYI	HY-	-Y-	HYI	HYI	HYI	-Y-	HY-	HY-	HY-	PARP11
Drosophila melanogaster	>NP_001104452.1	770-994	HYE, HYL, HYY		HYE	HYE	HYE	HYE	HYE	HYE	HY-	HY-	HY-	-Y-	HY-	HY-	HY-	-Y-	HY-	HYL	HYY
	>NP_001262963.1	969-1174	HYE, HYI, HYL, HYY	DELTA-BLAST	HYE	HYE	HYE	HYE	HYE	HYE	HY-	HY-	HY-	-Y-	HY-	HY-	HYI	-Y-	HY-	HYL	HYY
Caenorhabditis elegans	>NP_491072.1	717-945	HYE, HYL		HYE	HYE	HYE	HYE	HYE	HYE	HY-	HY-	HY-	-Y-	HY-	HY-	HY-	-Y-	HY-	HYL	HY-
	>NP_001300473.1	120-348	HYE, HYL	DELTA-BLAST	HYE	HYE	HYE	HYE	HYE	HYE	HY-	HY-	HY-	-Y-	HY-	HY-	HY-	-Y-	HY-	HYL	HY-
	>NP_001022057.1	309-535	HYE	DELTA-BLAST	HYE	HYE	HYE	HYE	HYE	HYE	HY-	HY-	HY-	-Y-	HY-	HY-	HY-	-Y-	HY-	HY-	HY-
	>NP_001300472.1	29-257	HYE, HYL	DELTA-BLAST	HYE	HYE	HYE	HYE	HYE	HYE	HY-	HY-	HY-	-Y-	HY-	HY-	HY-	-Y-	HY-	HYL	HY-
	>NP_001024306.1	2009-2238	HYE, HYL	DELTA-BLAST	HY-	HY-	HY-	HY-	HY-	HY-	HY-	HY-	HY-	-Y-	HY-	HY-	HY-	-Y-	HY-	HYL	HY-
	>NP_503401.3	2047-2276	HYL	DELTA-BLAST	HY-	HY-	HY-	HY-	HY-	HY-	HY-	HY-	HY-	-Y-	HY-	HY-	HY-	-Y-	HY-	HYL	HY-
	>NP_001300471.1	1-88		DELTA-BLAST	--E	--E	--E	--E	--E	--E	---	---	---	---	---	---	---	---	---	--L	---
Dictyostelium discoideum AX4	>XP_629373.1	484-700	HYI	RBBH	HY-	HY-	HY-	HY-	HY-	HY-	HYI	HY-	HY-	-Y-	HY-	HY-	HY-	-Y-	HY-	HY-	HY-
	>XP_647821.1	716-938	HYE, HYI	DELTA-BLAST	HYE	HYE	HYE	HYE	HYE	HYE	HYI	HY-	HY-	-Y-	HY-	HY-	HY-	-Y-	HY-	HY-	HY-
	>XP_641722.1	576-804	HYE, HYI, HYL	DELTA-BLAST	HYE	HYE	HYE	HYE	HYE	HYE	HYI	HY-	HY-	-Y-	HY-	HY-	HY-	-Y-	HY-	HYL	HY-
	>XP_629945.1	2319-2536	HYI	DELTA-BLAST	HY-	HY-	HY-	HY-	HY-	HY-	HYI	HY-	HY-	-Y-	HY-	HY-	HY-	-Y-	HY-	HY-	HY-
	>XP_636378.2	481-680	HYE	DELTA-BLAST	HYE	HYE	HYE	HYE	HYE	HYE	HY-	HY-	HY-	-Y-	HY-	HY-	HY-	-Y-	HY-	HY-	HY-
	>XP_647086.1	440-644	HYE	DELTA-BLAST	HYE	HYE	HYE	HYE	HYE	HYE	HY-	HY-	HY-	-Y-	HY-	HY-	HY-	-Y-	HY-	HY-	HY-
	>XP_637567.1	461-708	HYE	DELTA-BLAST	HYE	HYE	HYE	HYE	HYE	HYE	HY-	HY-	HY-	-Y-	HY-	HY-	HY-	-Y-	HY-	HY-	HY-
	>XP_644292.1	365-610	HYE	DELTA-BLAST	HYE	HYE	HYE	HYE	HYE	HYE	HY-	HY-	HY-	-Y-	HY-	HY-	HY-	-Y-	HY-	HY-	HY-
	>XP_645516.1	1406-1618		DELTA-BLAST	HY-	HY-	HY-	HY-	HY-	HY-	HY-	HY-	HY-	-Y-	HY-	HY-	HY-	-Y-	HY-	HY-	HY-
	>XP_002649167.1	21-231		DELTA-BLAST	HY-	HY-	HY-	HY-	HY-	HY-	HY-	HY-	HY-	-Y-	HY-	HY-	HY-	-Y-	HY-	HY-	HY-
	>XP_638785.1	413-526		DELTA-BLAST	HY-	HY-	HY-	HY-	HY-	HY-	HY-	HY-	HY-	-Y-	HY-	HY-	HY-	-Y-	HY-	HY-	HY-
	XP_636988.1	209-275		DELTA-BLAST	HY-	HY-	HY-	HY-	HY-	HY-	HY-	HY-	HY-	-Y-	HY-	HY-	HY-	-Y-	HY-	HY-	HY-
	>XP_637889.1	36-122		DELTA-BLAST	HY-	HY-	HY-	HY-	HY-	HY-	HY-	HY-	HY-	-Y-	HY-	HY-	HY-	-Y-	HY-	HY-	HY-
	>XP_637902.1	171-276		DELTA-BLAST	HY-	HY-	HY-	HY-	HY-	HY-	HY-	HY-	HY-	-Y-	HY-	HY-	HY-	-Y-	HY-	HY-	HY-
Micro
Thelohania contejeani	>KAF7670502.1		HYI	RBBH	HY-	HY-	HY-	HY-	HY-	HY-	HY-	HYI	HY-	--T	HY-	HYI	HYI	-Y-	HY-	HY-	HY-
Chytrid
Synchytrium endobioticum	>TPX35837.1	464-687	HYE, HYL, HYY	RBBH	HYE	HYE	HYE	HYE	HYE	HY-	HY-	HY-	HY-	-Y-	HY-	HY-	HY-	-Y-	HYL	HY-	HYY
	>TPX46222.1	529-603		RBBH	HY-	HY-	HY-	HY-	HY-	HY-	HY-	HY-	HY-	-Y-	HY-	HY-	HY-	-Y-	HY-	HY-	HY-
	>TPX43361.1	455-678	HYE, HYL, HYY	pBLAST, DELTA-BLAST	HYE	HYE	HYE	HYE	HYE	HY-	HY-	HY-	HY-	-Y-	HY-	HY-	HY-	-Y-	HYL	HY-	HYY
	>TPX44029.1	479-553		pBLAST, DELTA-BLAST	HY-	HY-	HY-	HY-	HY-	HY-	HY-	HY-	HY-	-Y-	HY-	HY-	HY-	-Y-	HY-	HY-	HY-
Zoo
Smittium culicis	>OMJ26091.1		HYE, HYI	RBBH	HYE	HYE	HYE	HYE	HYE	HYE	HY-	HY-	HY-	-Y-	HYI	HYI	HYI	-YV	HY-	HY-	HY-
	>OMJ17673.1			RBBH	-YE	-YE	-YE	-YE	-YE	-YE	-Y-	-Y-	-Y-	-Y-	-YI	-YI	-YI	-YV	-Y-	-Y-	-Y-
	>OMJ27173.1		HYE, HYI	pBLAST, DELTA-BLAST	HYE	HYE	HYE	HYE	HYE	HYE	HY-	HY-	HY-	-Y-	HYI	HYI	HYI	-YV	HY-	HY-	HY-
	>OMJ28396.1		HYE, HYI	pBLAST, DELTA-BLAST	HYE	HYE	HYE	HYE	HYE	HYE	HY-	HY-	HY-	-Y-	HYI	HYI	HYI	-YV	HY-	HY-	HY-
Mucor
Gigaspora rosea	>RIB03187.1	342-566	HYE	RBBH	HYE	HYE	HYE	HYE	HYE	HYE	HY-	HY-	HY-	-Y-	HY-	HY-	HY-	-Y-	HY-	HY-	HY-
	>CAG8679026.1	415-634		DELTA-BLAST	HY-	HY-	HY-	HY-	HY-	HY-	HY-	HY-	HY-	-Y-	HY-	HY-	HY-	-Y-	HY-	HY-	HY-
	>RIB17970.1	181-285		DELTA-BLAST	-YE	-YE	-YE	-YE	-YE	-YE	-YI	-Y-	-Y-	-Y-	-Y-	-Y-	-Y-	-Y-	-Y-	-Y-	-Y-
	>RIB13217.1	7-228	HYE, HYY	DELTA-BLAST	HYE	HYE	HYE	HYE	HYE	HYE	HY-	HY-	HY-	-YT	HY-	HY-	HY-	-Y-	HY-	HY-	HYY
	>RIB04892.1	1-142	HYE, HYY	DELTA-BLAST	HYE	HYE	HYE	HYE	HYE	HYE	HY-	HY-	HY-	-Y-	HY-	HY-	HY-	-Y-	HY-	HY-	HYY
	>RIB20371.1	21-250	HYE, HYY	DELTA-BLAST	HYE	HYE	HYE	HYE	HYE	HYE	HY-	HY-	HY-	-Y-	HY-	HY-	HY-	-Y-	HY-	HY-	HYY
	>CAG8715806.1	66-249	HYY	DELTA-BLAST	HY-	HY-	HY-	HY-	HY-	HY-	HY-	HY-	HY-	-Y-	HY-	HY-	HY-	-Y-	HY-	HY-	HYY
	>RIB17971.1	36-247	HYE, HYY	DELTA-BLAST	HYE	HYE	HYE	HYE	HYE	HYE	HY-	HY-	HY-	-YT	HY-	HY-	HY-	-Y-	HY-	HY-	HYY
	>CAG8477359.1	258-438	HYE, HYY	DELTA-BLAST	HYE	HYE	HYE	HYE	HYE	HYE	HY-	HY-	HY-	-YT	HY-	HY-	HY-	-Y-	HY-	HY-	HYY
	>CAG8458216.1	133-320	HYY	DELTA-BLAST	HY-	HY-	HY-	HY-	HY-	HY-	HY-	HY-	HY-	-Y-	HY-	HY-	HY-	-Y-	HY-	HY-	HYY
	>RIB25634.1	143-330	HYY	DELTA-BLAST	HY-	HY-	HY-	HY-	HY-	HY-	HY-	HY-	HY-	-Y-	HY-	HY-	HY-	-Y-	HY-	HY-	HYY
	>CAG8477344.1	101-264	HYE	DELTA-BLAST	HYE	HYE	HYE	HYE	HYE	HYE	HY-	HY-	HY-	-Y-	HY-	HY-	HY-	-Y-	HY-	HY-	HY-	domain is "adp-ribosylation"
	>RIB01152.1	47-238	HYY	DELTA-BLAST	HY-	HY-	HY-	HY-	HY-	HY-	HY-	HY-	HY-	-Y-	HY-	HY-	HY-	-Y-	HY-	HY-	HYY
	>CAG8708976.1	184-280	HYE	DELTA-BLAST	HY-	HYE	HYE	HYE	HY-	HY-	HY-	HY-	HY-	-Y-	HY-	HY-	HY-	-Y-	HY-	HY-	HY-
	>RIB22297.1	641-736	HYE	DELTA-BLAST	HY-	HYE	HYE	HYE	HY-	HY-	HY-	HY-	HY-	-Y-	HY-	HY-	HY-	-Y-	HY-	HY-	HY-
	>RIB04958.1	3-135		DELTA-BLAST	H--	H--	H--	H--	H--	H--	H--	H--	H--	---	H--	H--	H--	---	H--	H--	H--	domain is "adp-ribosylation"
	>CAG8488650.1	592-683		DELTA-BLAST	HY-	HY-	HY-	HY-	HY-	HY-	HY-	HY-	HY-	-Y-	HY-	HY-	HY-	-Y-	HY-	HY-	HY-	domain is "adp-ribosylation"
Basidio
Gymnopus luxurians FD-317 M1	>KIK70344.1	292-526	HYE	RBBH	HYE	HYE	HYE	HYE	HYE	HYE	HY-	HY-	HY-	-Y-	HY-	HY-	HY-	-Y-	HY-	HY-	HY-
	>KIK53259.1	721-779		RBBH	HY-	HY-	-Y-	HY-	HY-	HY-	HY-	HY-	HY-	-Y-	HY-	HY-	HY-	-Y-	HY-	HY-	HY-
	>KIK57330.1	83-210		RBBH	-Y-	-Y-	-Y-	-Y-	-Y-	-Y-	-Y-	-Y-	-Y-	-Y-	HY-	-Y-	-Y-	-Y-	-Y-	-Y-	-Y-
	>KIK68260.1	184-346		DELTA-BLAST	HY-	HY-	HY-	HY-	HY-	HY-	HY-	HY-	HY-	-Y-	HY-	HY-	HY-	-Y-	HY-	HY-	HY-
	>KIK57329.1	332-447		DELTA-BLAST	-YE	-YE	-YE	-YE	-YE	-YE	-Y-	-Y-	-Y-	-Y-	-Y-	-Y-	-Y-	-Y-	-Y-	-Y-	-Y-
Arabidopsis thaliana	>NP_850165.1	758-983	HYE		HYE	HYE	HYE	HYE	HYE	HYE	HY-	HY-	HY-	-Y-	HY-	HY-	HY-	-Y-	HY-	HY-	HY-
	>NP_192148.2	412-637	HYE	DELTA-BLAST	HYE	HYE	HYE	HYE	HYE	HYE	HY-	HY-	HY-	-Y-	HY-	HY-	HY-	-Y-	HY-	HY-	HY-
	>NP_001318618.1	578-809		DELTA-BLAST	--E	--E	--E	--E	--E	--E	---	---	---	---	---	---	---	---	---	---
	>NP_001329307.1	341-566	HYE	DELTA-BLAST	HYE	HYE	HYE	HYE	HYE	HYE	HY-	HY-	HY-	-Y-	HY-	HY-	HY-	-Y-	HY-	HY-	HY-
	>NP_001329308.1	410-635		DELTA-BLAST	HYE	HYE	HYE	HYE	HYE	HYE	HY-	HY-	HY-	-Y-	HY-	HY-	HY-	-Y-	HY-	HY-	HY-
	>NP_001154388.1	248-469		DELTA-BLAST	---	--E	--E	---	---	---	---	---	---	---	---	---	---	---	---	---	---
	>NP_001320330.1	248-469		DELTA-BLAST	---	--E	--E	---	---	---	---	---	---	---	---	---	---	---	---	---	---
	>NP_001323748.1	245-459		DELTA-BLAST	---	--E	--E	---	---	---	--I	---	---	---	---	---	---	---	---	---	---
	>NP_564391.1	248-469		DELTA-BLAST	---	--E	--E	---	---	---	---	---	---	---	---	---	---	---	---	---	---
	>NP_001323747.1	245-463		DELTA-BLAST	---	--E	--E	---	---	---	--I	---	---	---	---	---	---	---	---	---	---
	>NP_173769.1	31-257		DELTA-BLAST	---	---	---	---	---	---	--I	---	---	---	---	---	---	Y--	---	---	--Y
	>NP_001321500.1	23-249		DELTA-BLAST	---	---	---	---	---	---	--I	---	---	---	---	---	---	Y--	---	---	--Y
	>NP_190356.2	28-255		DELTA-BLAST	---	--E	--E	---	---	---	--I	---	---	---	---	---	---	---	---	---	---
	>NP_201058.1	30-248		DELTA-BLAST	-Y-	-YE	-YE	-Y-	-Y-	-Y-	-Y-	-Y-	-Y-	-Y-	-Y-	-Y-	-Y-	-Y-	-Y-	-Y-	-Y-
Asco
Fo5176	>jgi|FO5176|329462_core_PARP1	513-746	HYE, HYY		HYE	HYE	HYE	HYE	HYE	HYE	HY-	HY-	HY-	-Y-	HY-	HY-	HY-	-Y-	HY-	HY-	HYY
	>jgi|FO5176|455895_core_Parp-Ubc	733-786			HY-	HY-	HY-	HY-	HY-	HY-	HY-	HY-	HY-	-Y-	HY-	HY-	HY-	-Y-	HY-	HY-	HY-
	>jgi|FO5176|432568_acc	238-452	HYI		HY-	HY-	HY-	HY-	HY-	HY-	HYI	HY-	HY-	-Y-	HY-	HY-	HY-	-Y-	HY-	HY-	HY-
	>jgi|FO5176|525699_acc	469-704	HYE, HYY		HYE	HYE	HYE	HYE	HYE	HYE	HY-	HY-	HY-	-Y-	HY-	HY-	HY-	-Y-	HY-	HY-	HYY
	>jgi|FO5176|279579_acc	179-382			HY-	HY-	HY-	HY-	HY-	HY-	HY-	HY-	HY-	-Y-	HY-	HY-	HY-	-Y-	HY-	HY-	HY-
	>jgi|FO5176|345110_acc	187-423			H--	H--	H--	H--	H--	H--	H--	H--	H--	---	H--	H--	H--	---	H--	H--	H-Y
	>jgi|FO5176|309922_acc	187-423			H--	H--	H--	H--	H--	H--	H--	H--	H--	---	H--	H--	H--	---	H--	H--	H-Y
	>jgi|FO5176|525696_acc	187-423			H--	H--	H--	H--	H--	H--	H--	H--	H--	---	H--	H--	H--	---	H--	H--	H-Y
	>jgi|FO5176|512474_acc	393-604	HYL, HYY		HY-	HY-	HY-	HY-	HY-	HY-	HY-	HY-	HY-	-Y-	HY-	HY-	HY-	-Y-	HYL	HY-	HYY
	>jgi|FO5176|288460_acc	187-423			H--	H--	H--	H--	H--	H--	H--	H--	H--	---	H--	H--	H--	---	H--	H--	H-Y
	>jgi|FO5176|242882_acc	38-268	HYI, HYY		HY-	HY-	HY-	HY-	HY-	HY-	H--	HYI	HY-	-Y-	HY-	HY-	HY-	-Y-	HY-	HY-	HYY
	>jgi|FO5176|315425_acc	393-604	HYL, HYY		HY-	HY-	HY-	HY-	HY-	HY-	HY-	HY-	HY-	-Y-	HY-	HY-	HY-	-Y-	HYL	HY-	HYY
	>jgi|FO5176|269526_acc	30-255	HYE, HYY		HYE	HYE	HYE	HYE	HYE	HYE	HY-	HY-	HY-	-Y-	HY-	HY-	HY-	-Y-	HY-	HY-	HYY
	>jgi|FO5176|8529_acc	115-351			H--	H--	H--	H--	H--	H--	H--	H--	H--	---	H--	H--	H--	---	H--	H--	H-Y
	>jgi|FO5176|525060_acc	159-394	HYE, HYY		HYE	HYE	HYE	HYE	HYE	HYE	HY-	HY-	HY-	-Y-	HY-	HY-	HY-	-Y-	HY-	HY-	HYY
	>jgi|FO5176|519804_acc	187-423			H--	H--	H--	H--	H--	H--	H--	H--	H--	---	H--	H--	H--	---	H--	H--	H-Y
	>jgi|FO5176|442380_acc	238-452	HYI		HY-	HY-	HY-	HY-	HY-	HY-	HYI	HY-	HY-	-Y-	HY-	HY-	HY-	-Y-	HY-	HY-	HY-
	>jgi|FO5176|242989_acc	1-214			H--	H--	H--	H--	H--	H--	H--	H--	H--	---	H--	H--	H--	---	H--	H--	H-Y
	>jgi|FO5176|278636_acc	1-214			H--	H--	H--	H--	H--	H--	H--	H--	H--	---	H--	H--	H--	---	H--	H--	H-Y
	>jgi|FO5176|268816_acc	N/A
Fol4287	>jgi|FO4287|25845|FOXG_07574_core_PARP1	515-748	HYE, HYY		HYE	HYE	HYE	HYE	HYE	HYE	HY-	HY-	HY-	-Y-	HY-	HY-	HY-	-Y-	HY-	HY-	HYY
	>jgi|FO4287|9038|FOXG_12774_core_Parp-ubc	733-786			HY-	HY-	HY-	HY-	HY-	HY-	HY-	HY-	HY-	-Y-	HY-	HY-	HY-	-Y-	HY-	HY-	HY-
	>jgi|FO4287|6509|FOXG_20370_core_Parp-c	5-206	HYE, HYY		HYE	HYE	HYE	HYE	HYE	HYE	HY-	HY-	HY-	-Y-	HY-	HY-	HY-	-Y-	HY-	HY-	HYY
	>jgi|FO4287|9548_acc	232-462	HYI, HYY		HY-	HY-	HY-	HY-	HY-	HY-	HY-	HYI	HY-	-Y-	HY-	HY-	HY-	-Y-	HY-	HY-	HYY
	>jgi|FO4287|13741_acc	213-443	HYI, HYY		HY-	HY-	HY-	HY-	HY-	HY-	HY-	HYI	HY-	-Y-	HY-	HY-	HY-	-Y-	HY-	HY-	HYY
	>jgi|FO4287|9589_acc	1-124			-Y-	-Y-	-Y-	-Y-	-Y-	-Y-	-Y-	-Y-	-Y-	-Y-	-Y-	-Y-	-Y-	-Y-	-Y-	-Y-	-Y-
Fo47	>jgi|FO47|216251_core_PARP1	514-747	HYE, HYY		HYE	HYE	HYE	HYE	HYE	HYE	HY-	HY-	HY-	-Y-	HY-	HY-	HY-	-Y-	HY-	HY-	HYY
	>jgi|FO47|263503_core_Parp-ubc	733-786			HY-	HY-	HY-	HY-	HY-	HY-	HY-	HY-	HY-	-Y-	HY-	HY-	HY-	-Y-	HY-	HY-	HY-
	>jgi|FO47|274843_core_Parp-c	5-206	HYE, HYY		HYE	HYE	HYE	HYE	HYE	HYE	HY-	HY-	HY-	-Y-	HY-	HY-	HY-	-Y-	HY-	HY-	HYY
MRL8996	>jgi|FO8996|468877_core_PARP1	513-746	HYE, HYY		HYE	HYE	HYE	HYE	HYE	HYE	HY-	HY-	HY-	-Y-	HY-	HY-	HY-	-Y-	HY-	HY-	HYY
	>jgi|FO8996|414210_core_Parp-ubc	734-785			HY-	HY-	HY-	HY-	HY-	HY-	HY-	HY-	HY-	-Y-	HY-	HY-	HY-	-Y-	HY-	HY-	HY-
	>jgi|FO8996|516380_core_Parp-c	5-206	HYE, HYY		HYE	HYE	HYE	HYE	HYE	HYE	HY-	HY-	HY-	-Y-	HY-	HY-	HY-	-Y-	HY-	HY-	HYY
	>jgi|FO8996|342866_acc	38-268	HYI, HYY		HY-	HY-	HY-	HY-	HY-	HY-	HY-	HYI	HY-	-Y-	HY-	HY-	HY-	-Y-	HY-	HY-	HYY
	>jgi|FO8996|365336_acc	187-446			H--	H--	H--	H--	H--	H--	H--	H--	H--	---	H--	H--	H--	---	H--	H--	H-Y
	>jgi|FO8996|496866_acc	412-647	HYE		HYE	HYE	HYE	HYE	HYE	HYE	HY-	HY-	HY-	-Y-	HY-	HY-	HY-	-Y-	HY-	HY-	HY-
	>jgi|FO8996|298184_acc	187-249			---	---	---	---	---	---	---	---	---	---	---	---	---	---	---	---	---
	>jgi|FO8996|341066_acc	117-349			H--	H--	H--	H--	H--	H--	H--	H-I	H--	---	H--	H--	H--	--V	H--	H--	H-Y
	>jgi|FO8996|341707_acc	5-214			H--	H--	H--	H--	H--	H--	H--	H--	H--	---	H--	H--	H--	---	H--	H--	H-Y
