## Supplemental Table 7 for "The Ancient Origin and Dynamic Diversification of the Fungal Poly(ADP)-ribose Polymerase Protein Family"

### Sheet: DeepLoc 2.0 output
Protein_ID	Localizations	Signals	Cytoplasm	Nucleus	Extracellular	Cell membrane	Mitochondrion	Plastid	Endoplasmic reticulum	Lysosome/Vacuole	Golgi apparatus	Peroxisome
jgi_FO47_216251_core_PARP1	Nucleus	Nuclear localization signal	0.2408	0.8357	0.0846	0.0588	0.0547	0.0046	0.0122	0.0288	0.0148	0.0011
jgi_FO47_263503_core_	Nucleus	Nuclear localization signal	0.395	0.7691	0.0166	0.017	0.068	0.0038	0.1251	0.0951	0.0549	0.2266
jgi_FO47_274843_core_Parp-c	Cytoplasm|Nucleus		0.4803	0.6027	0.3689	0.1573	0.3316	0.021	0.2354	0.3421	0.3241	0.0413
jgi_FO4287_25845_FOXG_07574_core_PARP1	Nucleus	Nuclear localization signal	0.2415	0.8294	0.0848	0.0612	0.0579	0.0051	0.0123	0.0303	0.0152	0.0011
jgi_FO4287_9038_FOXG_12774_core_Parp-ubc	Nucleus	Nuclear localization signal	0.3801	0.7613	0.0178	0.0166	0.0685	0.0034	0.1248	0.0917	0.0543	0.23
jgi_FO4287_6509_FOXG_20370_core_Parp-c	Cytoplasm|Nucleus		0.4794	0.5986	0.376	0.1597	0.3281	0.0206	0.2404	0.3408	0.3184	0.0432
jgi_FO4287_9548_acc	Cytoplasm|Nucleus	Nuclear localization signal	0.6218	0.6735	0.0782	0.0956	0.1179	0.0396	0.086	0.0419	0.07	0.0298
jgi_FO4287_13741_acc	Cytoplasm|Nucleus	Nuclear localization signal	0.558	0.755	0.0541	0.0913	0.1042	0.0233	0.0543	0.0407	0.0448	0.0128
jgi_FO4287_9589_acc	Nucleus|Endoplasmic reticulum	Nuclear localization signal|Nuclear export signal	0.4693	0.8658	0.0183	0.1789	0.0827	0.0723	0.759	0.1591	0.2177	0.0016
jgi_FO8996_468877_core_PARP1	Nucleus	Nuclear localization signal	0.2347	0.8402	0.0827	0.059	0.0559	0.0047	0.0123	0.0298	0.0149	0.0012
jgi_FO8996_414210_core_Parp-ubc	Nucleus	Nuclear localization signal	0.3885	0.7701	0.0174	0.0171	0.0667	0.0039	0.1265	0.0914	0.0527	0.2327
jgi_FO8996_516380_core_Parp-c	Cytoplasm|Nucleus		0.4762	0.6044	0.3823	0.1577	0.3281	0.021	0.2323	0.3488	0.3186	0.0425
jgi_FO8996_342866_acc	Cytoplasm|Nucleus	Nuclear localization signal	0.7145	0.5953	0.127	0.0836	0.1395	0.0116	0.1416	0.0817	0.0943	0.0021
jgi_FO8996_365336_acc	Cytoplasm|Nucleus		0.6647	0.5878	0.1601	0.0827	0.0688	0.0085	0.1759	0.0648	0.2027	0.1155
jgi_FO8996_496866_acc	Cytoplasm|Nucleus	Nuclear localization signal	0.5101	0.7818	0.0478	0.1134	0.0801	0.0109	0.0564	0.0422	0.0411	0.0023
jgi_FO8996_298184_acc	Cytoplasm|Nucleus	Nuclear localization signal	0.5635	0.7222	0.069	0.0536	0.0796	0.0293	0.0909	0.04	0.0556	0.0512
jgi_FO8996_341066_acc	Cytoplasm|Nucleus	Nuclear localization signal	0.6563	0.518	0.0556	0.1741	0.1396	0.0086	0.1808	0.0375	0.1054	0.0005
jgi_FO8996_341707_acc	Cytoplasm|Nucleus	Nuclear localization signal	0.5465	0.7328	0.0374	0.1216	0.1589	0.0073	0.1363	0.0356	0.0819	0.0058
jgi_FO5176_329462_core_PARP1	Nucleus	Nuclear localization signal	0.2425	0.8273	0.0878	0.0588	0.054	0.0044	0.013	0.0313	0.0156	0.0011
jgi_FO5176_455895_core_Parp-Ubc	Nucleus	Nuclear localization signal	0.4128	0.7629	0.0174	0.0177	0.0629	0.004	0.1384	0.1031	0.0588	0.2383
jgi_FO5176_432568_acc	Cytoplasm|Nucleus	Nuclear localization signal	0.6997	0.655	0.073	0.1069	0.1261	0.0133	0.177	0.0455	0.0539	0.0207
jgi_FO5176_525699_acc	Nucleus	Nuclear localization signal	0.4485	0.7557	0.0391	0.106	0.0896	0.0127	0.0506	0.0432	0.0322	0.0116
jgi_FO5176_279579_acc	Cytoplasm|Nucleus	Nuclear localization signal	0.6345	0.6787	0.1335	0.0438	0.142	0.0191	0.2399	0.0449	0.1261	0.0324
jgi_FO5176_345110_acc	Cytoplasm|Nucleus	Nuclear localization signal	0.4917	0.8147	0.0401	0.0698	0.0941	0.0181	0.0524	0.028	0.0275	0.0307
jgi_FO5176_309922_acc	Cytoplasm|Nucleus	Nuclear localization signal	0.4917	0.8147	0.0401	0.0698	0.0941	0.0181	0.0524	0.028	0.0275	0.0307
jgi_FO5176_525696_acc	Cytoplasm|Nucleus	Nuclear localization signal	0.5369	0.7798	0.0309	0.054	0.0737	0.0121	0.0738	0.0325	0.042	0.0333
jgi_FO5176_512474_acc	Nucleus	Nuclear localization signal	0.432	0.7936	0.0607	0.0966	0.1075	0.0046	0.0369	0.016	0.0288	0.0027
jgi_FO5176_288460_acc	Cytoplasm|Nucleus	Nuclear localization signal	0.4902	0.8166	0.0399	0.0698	0.0935	0.0194	0.0531	0.0281	0.0282	0.0307
jgi_FO5176_242882_acc	Cytoplasm|Nucleus	Nuclear localization signal	0.6983	0.6003	0.1274	0.0909	0.1355	0.0127	0.1404	0.0719	0.0928	0.0018
jgi_FO5176_315425_acc	Nucleus	Nuclear localization signal	0.4553	0.7796	0.0806	0.1061	0.1189	0.0051	0.0428	0.0167	0.03	0.0029
jgi_FO5176_269526_acc	Cytoplasm|Nucleus	Nuclear localization signal	0.6592	0.7602	0.067	0.0961	0.2251	0.0339	0.2881	0.0806	0.1573	0.0004
jgi_FO5176_8529_acc	Cytoplasm|Nucleus	Nuclear localization signal	0.7006	0.6274	0.0622	0.0691	0.1792	0.0084	0.2281	0.0406	0.0822	0.0012
jgi_FO5176_525060_acc	Cytoplasm|Nucleus	Nuclear localization signal	0.5759	0.6548	0.0834	0.1125	0.1106	0.019	0.1648	0.0756	0.087	0.0028
jgi_FO5176_519804_acc	Cytoplasm|Nucleus	Nuclear localization signal	0.6044	0.7078	0.0437	0.054	0.0932	0.0109	0.0922	0.0333	0.058	0.0352
jgi_FO5176_442380_acc	Cytoplasm|Nucleus	Nuclear localization signal	0.7024	0.6593	0.0756	0.113	0.1286	0.0137	0.1762	0.0453	0.0551	0.0224
jgi_FO5176_268816_acc	Cytoplasm|Nucleus		0.7719	0.5151	0.4462	0.0775	0.1218	0.0066	0.1031	0.0836	0.0766	0.1632
jgi_FO5176_242989_acc	Cytoplasm|Nucleus	Nuclear localization signal	0.5434	0.7304	0.0382	0.1237	0.1521	0.007	0.1302	0.0362	0.082	0.0059
jgi_FO5176_278636_acc	Cytoplasm|Nucleus	Nuclear localization signal	0.553	0.7284	0.037	0.1188	0.1565	0.0067	0.1352	0.0386	0.0792	0.0058
