## Supplemental Table 8 for "The Ancient Origin and Dynamic Diversification of the Fungal Poly(ADP)-ribose Polymerase Protein Family"

### Sheet: Sheet1
Primer_name	Sequence
fo_parp1_F	GGCTTTGCTTCTGCTTTGTG
fo_parp1_R	GCCTTGCTTCTTTGCATCAG
fo47_275451_F	GATGACGAGGGAATGTTTGG
fo47_275451_R	AAGCATAGCGTGGAGGTTTG
fo4287_12427_F	TTCTCCCATAACGCGGTTTC
fo4287_12427_R	ACATCGTCGAGTGACATTCG
fo4287_14110_F	AGTGCGAGCCTTAAAACTGG
fo4287_14110_R	TGATGAACAACTCCGGCATC
fo4287_6509_F	GCAAATTGCTAGCAGACCAC
fo4287_6509_R	ATTGCATCCTCCCGATACAC
fo8996_298184_F	GCTTAGGGATATTGCTCGTTCG
fo8996_298184_R	TTCCTGCACGAGGTTCTACAG
fo8996_341066_F	TGAGATGTCTTCGCAAGCTG
fo8996_341066_R	AACGCCGCTTCACACAAAAG
fo8996_342866_F	TCACTGTCGATCCGATAGCAC
fo8996_342866_R	GGACAGACTTTCCAAGCTCAAC
fo8996_365336_F	AAGTTGAGGTTGGGGAATCTCC
fo8996_365336_R	TCGACCGCGGATAAACGTAC
fo8996_424913_F	ACTGGAAATCGCGTTATGGG
fo8996_424913_R	AGTTCGCTCAGAGGCTTTTC
fo8996_496866_F	AACGGCATGCACAGTACATG
fo8996_496866_R	TGAACAATTCCAGCGTCGAC
fo8996_516380_F	GCAAATTGCTAGCAGACCAC
fo8996_516380_R	ACTGGAACAATCGCATCCTC
fo5176_8529_F	ATTTCGCCGACATGTCTTGC
fo5176_8529_R	AAGAAGCAAAGCCTCACCAC
fo5176_242882_F	AGTGCGAGCCTTAAAACTGG
fo5176_242882_R	TGATGAACAACTCCGGCATC
fo5176_269526_F	AAAAGCTCGCTGTGGCTAAC
fo5176_269526_R	CGATGCTGGCATTGTTCACA
fo5176_279579_F	TGGCGAGGCATTGCTTATTC
fo5176_279579_R	TTAATGCCGGCGTTGTAGTC
fo5176_288460_F	ATTTCGCCGACATGTCTTGC
fo5176_288460_R	TCGCAGAGAAGAAGCAAAGC
fo5176_309922_F	TGCTGGCTTTGAGATTCTGG
fo5176_309922_R	TTGTCAGCCAACTCACCAAG
fo5176_315425_F	CGCTTTGCTTCTGCTTTGTG
fo5176_315425_R	GCGTCGATCCATTGTTTTGG
fo5176_345110_F	ATTTCGCCGACATGTCTTGC
fo5176_345110_R	TCGCAGAGAAGAAGCAAAGC
fo5176_432568_F	TGGCGAGGCATTGCTTATTC
fo5176_432568_R	GGCGTTGTAGTCAGCTTCTATG
fo5176_442380_F	TGGCGAGGCATTGCTTATTC
fo5176_442380_R	TAGCTTTGGGATTGGGCTTG
fo5176_496132_F	TTCAGCGACTGGAAAAGGTC
fo5176_496132_R	TTCTCCCATAACGCGGTTTC
fo5176_512474_F	TTTTGCCGACATGTCTTGCG
fo5176_512474_R	AAGAAGCAAAGCCTCACCAC
fo5176_519804_F	TCTTCTTTGGCATGGCTCAC
fo5176_519804_R	ATGTCGGCGAAATGAATGCC
fo5176_525060_F	AACGGCATGCACAGTACATG
fo5176_525060_R	TGAACAATTCCAGCGTCGAC
fo5176_525696_F	AGGCTGAGCGGTTTAAAAGC
fo5176_525696_R	TGAGCCATGCCAAAGAAGAC
fo5176_525699_F	AACGGCATGCACAGTACATG
fo5176_525699_R	TGAACAATTCCAGCGTCGAC
fo_parp_ub_F	GAGCTTCGATTTGGTGCTTC
fo_parp_ub_R	GCCAATTGTGACATGACCTC
FO_GTPase_F	AGCGTTTGTGTCTGCTTGTG
FO_GTPase_R	GACCATGGAGATGGGACATC
FO_gapdh_F	GGCCTACACTGAGGACGATG
FO_gapdh_R	GGGAGTAACCCCACTCGTTG
